# Erosion of the Epigenetic Landscape and Loss of Cellular Identity as a Cause of Aging in Mammals

**DOI:** 10.1101/808642

**Authors:** Jae-Hyun Yang, Patrick T. Griffin, Daniel L. Vera, John K. Apostolides, Motoshi Hayano, Margarita V. Meer, Elias L. Salfati, Qiao Su, Elizabeth M. Munding, Marco Blanchette, Mital Bhakta, Zhixun Dou, Caiyue Xu, Jeffrey W. Pippin, Michael L. Creswell, Brendan L. O’Connell, Richard E. Green, Benjamin A. Garcia, Shelley L. Berger, Philipp Oberdoerffer, Stuart J. Shankland, Vadim N. Gladyshev, Luis A. Rajman, Andreas R. Pfenning, David A. Sinclair

## Abstract

All living things experience entropy, manifested as a loss of inherited genetic and epigenetic information over time. As budding yeast cells age, epigenetic changes result in a loss of cell identity and sterility, both hallmarks of yeast aging. In mammals, epigenetic information is also lost over time, but what causes it to be lost and whether it is a cause or a consequence of aging is not known. Here we show that the transient induction of genomic instability, in the form of a low number of non-mutagenic DNA breaks, accelerates many of the chromatin and tissue changes seen during aging, including the erosion of the epigenetic landscape, a loss of cellular identity, advancement of the DNA methylation clock and cellular senescence. These data support a model in which a loss of epigenetic information is a cause of aging in mammals.

**One Sentence Summary:** The act of repairing DNA breaks induces chromatin reorganization and a loss of cell identity that may contribute to mammalian aging
