## Supplemental Information_Yang et al for "Erosion of the Epigenetic Landscape and Loss of Cellular Identity as a Cause of Aging in Mammals": TableS1_Primers.xlsx

### Sheet: Sheet1
Name	Sequence (5' to 3')
Mouse_Hoxa1_F	CCACCAGGGTTATGCTGGG
Mouse_Hoxa1_R	CGTGGAGAGGGGATAAGGAGTTA
Mouse_Hoxa2_F	TACGAATTTGAGCGAGAGATTGG
Mouse_Hoxa2_R	GTCGAGGTCTTGATTGATGAACT
Mouse_Hoxa4_F	CGGTGGTGTACCCCTGGAT
Mouse_Hoxa4_R	GCTTAGGTTCGCCTCCGTTAT
Mouse_Hoxa6_F	CGGCCAGGACTCCTTCTTG
Mouse_Hoxa6_R	CCGAGTTGGACTGTTGGTAAAA
Mouse_Hoxa9_F	CCCCGACTTCAGTCCTTGC
Mouse_Hoxa9_R	GATGCACGTAGGGGTGGTG
Mouse_Hoxa10_F	ACCTATGGAATGCAAACCTGTG
Mouse_Hoxa10_R	TCTGTCCAACTGTCTACTTGAGG
Mouse_Hoxa11_F	TTTGATGAGCGTGGTCCCTG
Mouse_Hoxa11_R	AGGAGTAGGAGTATGTCATTGGG
Mouse_Hoxa13_F	CTGCCCTACGGCTACTTCG
Mouse_Hoxa13_R	CGGTGTCCATGTACTTGTCG
Mouse_Lmnb1_F	CCGGCCTCAAGGCTCTCTA
Mouse_Lmnb1_R	TGCCGCCTCATACTCTCGAA
Mouse_Chaf1a_F	CCCTTCAAACGCCTGAACCTT
Mouse_Chaf1a_R	ACTGGCTTGATTGTTGCCCTC
Mouse_Chaf1b_F	TTCACGACGACAGCATGAAGT
Mouse_Chaf1b_R	TGTCACATTCTCACCAGATTCCA
Mouse_Actb_F	AGTGTGACGTTGACATCCGT
Mouse_Actb_R	TGCTAGGAGCCAGAGCAGTA
Mouse_IL6 _F	TAGTCCTTCCTACCCCAATTTCC
Mouse_IL6 _R	TTGGTCCTTAGCCACTCCTTC
Mouse_Ccl2_F	TTAAAAACCTGGATCGGAACCAA
Mouse_Ccl2_R	GCATTAGCTTCAGATTTACGGGT
Mouse_Ccl20_F	CCTGATTTGTGTCCCAGTGGAC
Mouse_Ccl20_R	ATATTAATCCTTCCACTAAGCGCC
Mouse_LINE1_F	AGTGCAGAGTTCTATCAGACCTTC
Mouse_LINE1_R	AACCTACTTGGTCAGGATGGATG
Mouse_IAP_F	CTCCATGTGCTCTGCCTTCC
Mouse_IAP_R	CCCCGTCCCTTTTTTAGGAGA
Mouse_H2A_F	GCGACAACAAGAAGACGCGCAT
Mouse_H2A_R	CTGGATGTTGGGCAGGACGCC
Mouse_H2B_R	AAGAAGGACGGCAAGAAGCGCA
Mouse_H2B_F	CGCTCGAAGATGTCGTTCACGA
Mouse_mH3.1/H3.2_F	GAAGAAGCCTCACCGCTACCG
Mouse_mH3.1/H3.2_R	GGTTGGTGTCCTCAAACAGACCC
Mouse_H4_R	AACATCCAGGGCATCACCAAGC
Mouse_H4_F	GTTCTCCAGGAACACCTTCAGC
Mouse_Col1a1_F	CTGGCGGTTCAGGTCCAAT
Mouse_Col1a1_R	TTCCAGGCAATCCACGAGC
Mouse_FSP1_F	GTGTCCACCTTCCACAAATACTCA
Mouse_FSP1_R	ACTTCATTGTCCCTGTTGCTGTC
Mouse_Ptx3_F	CGCAGGTTGTGAAACAGCAAT
Mouse_Ptx3_R	GGGTTCCACTTTGTGCCATAAG
Mouse_Vim_F	CGGCTGCGAGAGAAATTGC
Mouse_Vim_R	CCACTTTCCGTTCAAGGTCAAG
Mouse_Thy1_F1	CCAACCAGCCCTATATCAAGGT
Mouse_Thy1_R1	TGAAGCTCACAAAAGTAGTCGC
Mouse_Neurod1_F	ATGACCAAATCATACAGCGAGAG
Mouse_Neurod1_R	TCTGCCTCGTGTTCCTCGT
Mouse_Neurog2_F	AACTCCACGTCCCCATACAG
Mouse_Neurog2_R	GAGGCGCATAACGATGCTTCT
Mouse_NF-H_F	CTGACAGATGACCGCAATAATGAA
Mouse_NF-H_R	GCAAGGGCCTGACCACTCCT
Mouse_Mapt_F	CGCTGGGCATGTGACTCAA
Mouse_Mapt_R	TTTCTTCTCGTCATTTCCTGTCC
Mouse_Syn1_F	TCTTCCTCCAACCTCCACTCCT
Mouse_Syn1_R	TGGGCCTTTGCTTGTTTATTTT
Human_Hoxa1_F	TCCTGGAATACCCCATACTTAGC
Human_Hoxa1_R	GCACGACTGGAAAGTTGTAATCC
Human_Hoxa2_F	CCCCTGTCGCTGATACATTTC
Human_Hoxa2_R	TGGTCTGCTCAAAAGGAGGAG
Human_Hoxa3_F	GCCAGCCCTCTTTGGTCTAAC
Human_Hoxa3_R	GCCGGTAAGGTCCGTGTAG
Human_Hoxa4_F	ATAACGGAGGGGAGCCTAAG
Human_Hoxa4_R	GCTCAGACAAACAGAGCGTG
Human_Hoxa6_F	TCCCGGACAAGACGTACAC
Human_Hoxa6_R	CGCCACTGAGGTCCTTATCA
Human_Lmnb1_F	AAGCATGAAACGCGCTTGG
Human_Lmnb1_R	AGTTTGGCATGGTAAGTCTGC
Human_Chaf1a_F	TTAGACCGAAACTTGTCAACGG
Human_Chaf1a_R	GTCTGGCTGCTCATTCGAGT
Human_Actb_F	CAGAGCCTCGCCTTTGCCGATC
Human_Actb_R	GCGGCGATATCATCATCCATGGTG
