## Supplemental Information_Yang et al for "Erosion of the Epigenetic Landscape and Loss of Cellular Identity as a Cause of Aging in Mammals": TableS2_MEFChIPseq_QC.xlsx

### Sheet: statsSummary.1.1.4.txt
Mouse	Histone	Replicate	numReads	corr_estFragLen	corr_estFragLen	phantomPeak	corr_phantomPeak	argmin_corr	min_corr	NSC	RSC	QualityTag	Drosophila Perc
Mouse	Histone Modification Profiled	Replicate	Number of mapped reads	comma separated strand cross-correlation peak(s) in decreasing order of correlation.	comma separated strand cross-correlation value(s) in decreasing order (col2 follows the same order)	Read length/phantom peak strand shift	Correlation value at phantom peak	strand shift at which cross-correlation is lowest	minimum value of cross-correlation	Normalized strand cross-correlation coefficient (NSC) = COL4 / COL8	Relative strand cross-correlation coefficient (RSC) = (COL4 - COL8) / (COL6 - COL8)	Quality tag based on thresholded RSC (codes: -2:veryLow,-1:Low,0:Medium,1:High,2:veryHigh)	The percentage of reads that align to the drosophila genome
Cre	H3K27ac	a	68299019	155	0.623002	85	0.545368	1500	0.401831	1.55041	1.54086	2	4.99
Cre	H3K27ac	b	67931490	155	0.608483	85	0.532239	1500	0.40212	1.51319	1.58595	2	5.21
Cre	H3K27ac	c	69021974	150	0.596809	85	0.526042	1500	0.414767	1.4389	1.63596	2	5.71
ICE	H3K27ac	a	65243597	155	0.559298	85	0.495581	1500	0.408948	1.36765	1.73548	2	7.29
ICE	H3K27ac	b	66320428	155	0.549954	85	0.476416	1500	0.363127	1.51449	1.64911	2	6.87
ICE	H3K27ac	c	70221716	145	0.529597	85	0.458616	1500	0.363491	1.45697	1.74619	2	7.22
Cre	H3K56ac	a	64692450	150	0.504958	85	0.457517	1500	0.437918	1.15309	3.42054	2	13
Cre	H3K56ac	b	71931513	150	0.528297	85	0.481103	1500	0.459846	1.14886	3.2202	2	13.06
Cre	H3K56ac	c	69811946	150	0.526546	85	0.477643	1500	0.452707	1.16311	2.96115	2	13.64
ICE	H3K56ac	a	60876614	155	0.492705	85	0.444592	1500	0.421763	1.1682	3.10756	2	19.47
ICE	H3K56ac	b	62184027	155	0.494421	85	0.448326	1500	0.429937	1.14998	3.50679	2	17.89
ICE	H3K56ac	c	65340341	150	0.506878	85	0.460429	1500	0.442863	1.14455	3.64422	2	17.97
Cre	H3K27me3	a	79297603	155340280	0.539776769919359,0.498368791264918,0.497507262943179	85	0.498889	1500	0.494958	1.09055	11.4012	2	6.06
Cre	H3K27me3	b	79680168	155345535	0.540461171799667,0.498657159394351,0.497696036109742	85	0.499325	1500	0.495361	1.09104	11.3792	2	6.04
Cre	H3K27me3	c	81370231	155340330	0.546910080804039,0.505834762284717,0.505789818803195	85	0.506497	1500	0.502681	1.08798	11.5932	2	6.08
ICE	H3K27me3	a	72919147	145155330	0.519418282881997,0.519349721380392,0.474953880853553	85	0.476138	1500	0.471648	1.10128	10.6393	2	6.47
ICE	H3K27me3	b	76240231	155350335	0.535166361549102,0.494764916144461,0.494760970630561	85	0.495487	1500	0.491613	1.08859	11.2428	2	6.33
ICE	H3K27me3	c	71796267	155350340	0.519752316623803,0.477866897628412,0.477838140028163	85	0.47874	1500	0.474629	1.09507	10.976	2	6.34
