## Supplemental Information_Yang et al for "Erosion of the Epigenetic Landscape and Loss of Cellular Identity as a Cause of Aging in Mammals": TableS5_ChIPseq_Tfbs.xlsx

### Sheet: H3K27ac_CRE<ICE_MEF
JASPARId	motifName	H3K27ac_Cre<ICE	H3K27ac_Cre>ICE	H3K27me3_Cre>ICE	H3K56ac_Cre<ICE	H3K56ac_Cre>ICE	allTfbs
MA0106.3	TP53	4.082e-52	>0.05	>0.05	1.895e-17	>0.05	TP53,TP63,TP73
MA0507.1	POU2F2	6.052e-47	>0.05	>0.05	>0.05	>0.05	Pou5f1::Sox2,POU2F2,Pou2f3,POU2F1,POU3F4,POU5F1B,POU1F1,POU3F3,POU3F1,POU3F2
MA0465.1	CDX2	2.934e-45	>0.05	>0.05	>0.05	>0.05	CDX2,HOXA10,Hoxd9,HOXA13,HOXB13,HOXD13,CDX1
MA0683.1	POU4F2	9.603e-59	>0.05	>0.05	>0.05	>0.05	Lhx3,Hoxd8,mix-a,NKX6-1,POU4F2,POU4F1,POU4F3,Alx4,Alx1,Arx
MA0715.1	PROP1	1.218e-59	>0.05	>0.05	>0.05	>0.05	DUX4,DUXA,Phox2b,PHOX2A,PROP1
MA0052.3	MEF2A	8.239e-52	>0.05	>0.05	>0.05	>0.05	MEF2A,MEF2B,MEF2D,MEF2C
MA0808.1	TEAD3	8.984e-82	>0.05	>0.05	>0.05	>0.05	TEAD1,TEAD4,TEAD3
MA0153.2	HNF1B	7.425e-38	>0.05	>0.05	>0.05	>0.05	HNF1A,HNF1B
MA0757.1	ONECUT3	1.938e-38	>0.05	>0.05	>0.05	>0.05	ONECUT1,ONECUT2,ONECUT3,PAX7,PAX3,CUX1,CUX2
MA0619.1	LIN54	1.061e-44	>0.05	>0.05	>0.05	>0.05	LIN54
MA0906.1	HOXC12	7.703e-39	>0.05	>0.05	>0.05	>0.05	HOXC11,HOXD11,Hoxa11,HOXC10,HOXD12,HOXC12,HOXC13
MA0836.1	CEBPD	8.636e-30	5.472e-10	>0.05	>0.05	3.487e-06	CEBPA,CEBPB,CEBPD,CEBPE,CEBPG
MA0148.3	FOXA1	2.301e-30	0.0001802	>0.05	>0.05	1.454e-05	FOXF2,Foxk1,FOXO3,FOXG1,FOXP1,Foxj3,FOXD1,FOXI1,FOXO6,FOXO4,FOXP2,FOXL1,Foxj2,FOXD2,FOXP3,Foxo1,FOXC1,FOXB1,Foxa2,FOXA1,FOXC2
MA0520.1	Stat6	2.408e-27	>0.05	>0.05	>0.05	>0.05	Stat6
MA0654.1	ISX	3.226e-40	>0.05	>0.05	>0.05	>0.05	EN1,PRRX1,UNCX,ALX3,MIXL1,Prrx2,DLX6,Dlx2,HESX1,RAX,Dlx3,Dlx4,GBX2,LBX2,ESX1,RAX2,ISX,GBX1,Shox2,Nobox,LHX9,EN2,MSX1,Msx3,MSX2,BARX1,BSX,Barhl1,PDX1,HOXB3,NKX6-2,GSX1,GSX2,EMX1,HOXA2,HOXB2,MEOX2,POU6F1,LMX1A,Lhx4,EMX2,EVX1,EVX2,LMX1B,MNX1,Dlx1,VAX1,Lhx8,SHOX
MA0601.1	Arid3b	1.037e-53	>0.05	>0.05	>0.05	>0.05	Arid3a,Arid3b
MA0462.1	BATF::JUN	2.288e-22	5.989e-30	>0.05	>0.05	1.02e-24	FOS::JUN,BATF::JUN,FOS,JDP2,NFE2,FOSL1,JUND,FOSL2,JUN(var.2),JUNB,Nfe2l2,MAF::NFE2,Bach1::Mafk,MAFG
MA0898.1	Hmx3	1.902e-34	>0.05	>0.05	>0.05	>0.05	Nkx2-5,Hmx1,Hmx2,Hmx3
MA0724.1	VENTX	1.587e-32	>0.05	>0.05	>0.05	>0.05	VENTX
MA0485.1	Hoxc9	1.325e-37	>0.05	>0.05	>0.05	>0.05	Hoxc9,Hoxa9
MA0068.2	PAX4	2.621e-38	>0.05	>0.05	>0.05	>0.05	PAX4,LHX6,VSX1,VSX2,VAX2,NOTO,LBX1,LHX2,MEOX1,POU6F2,Hoxb5,Hoxd3
MA0029.1	Mecom	5.442e-19	>0.05	>0.05	>0.05	>0.05	Mecom,Gata1,GATA2,Gata4,GATA3,GATA5
MA0144.2	STAT3	9.767e-22	1.026e-10	>0.05	>0.05	>0.05	STAT1,Stat4,STAT3,Stat5a::Stat5b,Bcl6,BCL6B
MA0670.1	NFIA	1.544e-17	1.293e-24	>0.05	>0.05	2.954e-07	NFIC::TLX1,NFIA,Hic1
MA0479.1	FOXH1	6.719e-21	>0.05	>0.05	>0.05	>0.05	ZNF354C,FOXH1
MA0843.1	TEF	1.757e-18	1.799e-05	>0.05	>0.05	>0.05	NFIL3,DBP,TEF,HLF
MA0041.1	Foxd3	1.922e-40	>0.05	>0.05	>0.05	>0.05	Foxq1,Foxd3,SRY,Sox5
MA0050.2	IRF1	4.158e-17	>0.05	>0.05	>0.05	>0.05	IRF1,PRDM1,IRF2,STAT1::STAT2,IRF8,IRF9,IRF7
MA0070.1	PBX1	3.873e-19	1.487e-08	>0.05	>0.05	>0.05	NFYA,NFYB,PBX1,Dux
MA0635.1	BARHL2	1.406e-26	>0.05	>0.05	>0.05	>0.05	BARHL2
MA0602.1	Arid5a	1.682e-54	>0.05	>0.05	>0.05	>0.05	Arid5a
MA0711.1	OTX1	1.288e-10	3.364e-13	>0.05	>0.05	>0.05	Crx,GSC,Dmbx1,GSC2,Pitx1,PITX3,OTX2,OTX1,RHOXF1
MA0108.2	TBP	1.278e-37	>0.05	>0.05	>0.05	>0.05	TBP
MA0833.1	ATF4	6.859e-11	1.997e-37	>0.05	>0.05	3.081e-11	JUN,JUND(var.2),ATF4
MA0770.1	HSF2	1.015e-11	2.988e-16	>0.05	>0.05	>0.05	HSF1,HSF2,HSF4
MA0647.1	GRHL1	1.1e-14	8.148e-13	>0.05	>0.05	>0.05	TFCP2,GRHL1
MA0083.3	SRF	2.005e-21	>0.05	>0.05	>0.05	>0.05	SRF
MA0629.1	Rhox11	6.109e-17	2.057e-06	>0.05	>0.05	>0.05	Rhox11
MA0768.1	LEF1	7.176e-11	0.01746	>0.05	>0.05	>0.05	TCF7L2,LEF1,Tcf7
MA0495.1	MAFF	1.174e-16	5.71e-09	>0.05	>0.05	>0.05	Mafb,MAFF,MAFK,NRL
MA0606.1	NFAT5	7.782e-43	0.001811	>0.05	>0.05	>0.05	NFATC2,NFAT5,NFATC1,NFATC3
MA0817.1	BHLHE23	7.337e-12	1.903e-15	>0.05	>0.05	0.003462	Atoh1,NEUROG2,OLIG2,BHLHE23,BHLHE22,OLIG1,OLIG3,NEUROD2,Bhlha15,Twist2,Neurog1
MA0072.1	RORA(var.2)	1.809e-13	7.957e-13	>0.05	>0.05	8.02e-09	RORA(var.2)
MA0870.1	Sox1	3.645e-21	>0.05	>0.05	>0.05	>0.05	SOX21,SOX4,Sox11,Sox1
MA0676.1	Nr2e1	5.577e-22	2.777e-08	>0.05	>0.05	>0.05	Nr2e1
MA0109.1	HLTF	8.523e-29	>0.05	>0.05	>0.05	>0.05	HLTF
MA0038.1	Gfi1	2.453e-11	1.208e-17	>0.05	>0.05	>0.05	Gfi1,Gfi1b
MA0019.1	Ddit3::Cebpa	1.186e-06	6.291e-26	>0.05	>0.05	>0.05	Ddit3::Cebpa
MA0895.1	HMBOX1	1.441e-18	4.235e-06	>0.05	>0.05	>0.05	HMBOX1
MA0631.1	Six3	2.016e-07	7.14e-14	>0.05	>0.05	0.04499	Spz1,Six3
MA0158.1	HOXA5	7.393e-26	>0.05	>0.05	>0.05	>0.05	HOXA5
MA0140.2	GATA1::TAL1	9.662e-07	4.186e-13	>0.05	>0.05	0.0005451	GATA1::TAL1
MA0514.1	Sox3	0.0004307	1.743e-11	>0.05	>0.05	>0.05	SOX9,Sox2,Sox3,Sox6
MA0164.1	Nr2e3	6.812e-15	3.183e-10	>0.05	>0.05	>0.05	Nr2e3
MA0078.1	Sox17	2.118e-06	2.185e-13	>0.05	>0.05	>0.05	Sox17,SOX10
MA0804.1	TBX19	4.296e-05	9.408e-26	>0.05	>0.05	>0.05	T,TBX19,TBX2,TBR1,TBX21,EOMES,TBX20,MGA,TBX15,TBX1,TBX4,TBX5
MA0799.1	RFX4	0.002827	2.135e-37	>0.05	>0.05	>0.05	Rfx1,RFX5,RFX2,RFX3,RFX4
MA0089.1	MAFG::NFE2L1	1.729e-11	5.3e-34	>0.05	>0.05	>0.05	MAFG::NFE2L1
MA0687.1	SPIC	0.0002255	2.594e-18	>0.05	>0.05	>0.05	SPI1,SPIC,SPIB
MA0141.3	ESRRB	0.0001123	1.321e-29	>0.05	>0.05	>0.05	RORA,ESRRB,Esrra,Nr5a2,Esrrg
MA0069.1	Pax6	5.052e-08	4.768e-15	0.0424	>0.05	>0.05	PAX5,PAX1,PAX9,Pax6
MA0124.2	Nkx3-1	5.942e-05	2.43e-17	>0.05	>0.05	>0.05	NKX3-2,ISL2,Nkx3-1
MA0494.1	Nr1h3::Rxra	0.02814	5.173e-42	>0.05	>0.05	0.0002141	Nr1h3::Rxra
MA0092.1	Hand1::Tcf3	0.01025	1.166e-43	>0.05	>0.05	>0.05	Hand1::Tcf3,SMAD2::SMAD3::SMAD4

### Sheet: H3K27ac_CRE>ICE_MEF
JASPARId	motifName	H3K27ac_Cre>ICE	H3K27ac_Cre<ICE	H3K27me3_Cre>ICE	H3K56ac_Cre<ICE	H3K56ac_Cre>ICE	allTfbs
MA0685.1	SP4	7.913e-242	>0.05	0.0007551	>0.05	2.645e-09	Klf4,Klf1,Klf12,KLF13,SP4,KLF14,KLF16,SP8,SP3
MA0470.1	E2F4	2.111e-238	>0.05	9.953e-11	2.893e-07	>0.05	E2F4,E2F6,E2F7,E2F8
MA0732.1	EGR3	9.872e-237	>0.05	5.124e-10	4.186e-09	2.108e-05	EGR1,EGR2,EGR3,EGR4
MA0823.1	HEY1	3.675e-234	>0.05	2.706e-07	>0.05	8.974e-05	Arnt,MAX,Id2,Mlxip,MNT,Npas2,CLOCK,Mycn,Creb3l2,Tcfl5,Hes1,Hes2,HEY2,HEY1,HES5,HES7
MA0506.1	NRF1	1.218e-208	>0.05	9.714e-10	2.593e-10	>0.05	NRF1
MA0163.1	PLAG1	1.2e-192	>0.05	>0.05	1.756e-06	3.287e-05	PLAG1
MA0696.1	ZIC1	8.346e-191	>0.05	5.287e-06	0.0001577	1.813e-06	ZIC1,ZIC3,ZIC4
MA0024.3	E2F1	3.992e-185	>0.05	4.448e-12	6.602e-08	>0.05	E2F1,E2F3,E2F2
MA0736.1	GLIS2	1.017e-199	>0.05	>0.05	1.863e-05	6.36e-09	GLIS1,GLIS2,GLIS3,ZNF740
MA0815.1	TFAP2C(var.3)	1.942e-183	>0.05	9.045e-10	3.821e-08	9.646e-08	TFAP2C,TFAP2A(var.2),TFAP2B,TFAP2B(var.3),TFAP2C(var.3),TFAP2A(var.3)
MA0527.1	ZBTB33	1.589e-182	>0.05	1.611e-11	3.136e-05	>0.05	ZBTB33,ZBED1
MA0131.2	HINFP	2.447e-213	>0.05	6.205e-13	>0.05	>0.05	HINFP
MA0844.1	XBP1	1.853e-157	>0.05	>0.05	>0.05	1.955e-07	Atf3,CREB3,CREB3L1,XBP1
MA0599.1	KLF5	6.882e-239	>0.05	>0.05	>0.05	5.051e-12	SP1,SP2,KLF5
MA0073.1	RREB1	2.152e-137	>0.05	>0.05	>0.05	1.481e-14	RREB1
MA0464.2	BHLHE40	1.32e-146	>0.05	0.001195	>0.05	5.833e-06	USF1,Mitf,TFEB,USF2,BHLHE40,Arntl,MLXIPL,TFE3,BHLHE41,MLX,SREBF2(var.2),Srebf1(var.2),TFEC
MA0694.1	ZBTB7B	1.174e-151	>0.05	>0.05	>0.05	0.0001554	ZBTB7B,ZBTB7C,ZBTB7A,GLI2
MA0500.1	Myog	5.615e-128	>0.05	>0.05	>0.05	9.492e-14	Myod1,Myog,Tcf12,Ascl2,MSC,MYF6,Tcf21,TFAP4
MA0116.1	Znf423	4.331e-136	>0.05	>0.05	0.003444	7.474e-08	Znf423
MA0146.2	Zfx	3.197e-170	>0.05	3.189e-09	1.78e-05	0.009919	Zfx
MA0778.1	NFKB2	4.148e-135	>0.05	0.02229	0.0001079	7.158e-05	REL,RELA,NFKB1,NFKB2
MA0812.1	TFAP2B(var.2)	1.363e-149	>0.05	1.145e-08	>0.05	0.007839	TFAP2A,TFAP2B(var.2),TFAP2C(var.2)
MA0017.2	NR2F1	2.896e-89	>0.05	>0.05	>0.05	2.28e-05	NR2F1,Nr2f6(var.2),RARA,Rarb,Rarg
MA0028.2	ELK1	9.439e-137	>0.05	2.744e-08	>0.05	>0.05	ELK1,ELK3,ERF,ETV3,ETS1,FEV,ERG,FLI1,ETV1,ETV2,Gabpa,ELK4,ETV4,ETV6,ELF5,ELF1,EHF,ELF4,ELF3,SPDEF,ETV5
MA0863.1	MTF1	6.517e-117	>0.05	0.0005037	0.01285	3.401e-05	MTF1
MA0139.1	CTCF	2.168e-130	>0.05	4.532e-05	>0.05	>0.05	CTCF,INSM1
MA0154.3	EBF1	4.013e-103	>0.05	>0.05	>0.05	2.192e-12	EBF1
MA0604.1	Atf1	1.238e-175	>0.05	1.4e-05	>0.05	9.893e-12	Atf1,Crem,Gmeb1,GMEB2
MA0637.1	CENPB	2.249e-137	>0.05	4.64e-11	>0.05	>0.05	CENPB
MA0591.1	Bach1::Mafk	3.646e-93	>0.05	>0.05	>0.05	9.102e-20	FOS::JUN,BATF::JUN,FOS,JDP2,NFE2,FOSL1,JUND,FOSL2,JUN(var.2),JUNB,Nfe2l2,MAF::NFE2,Bach1::Mafk,MAFG
MA0048.2	NHLH1	2.07e-135	>0.05	>0.05	>0.05	1.342e-13	NHLH1
MA0511.2	RUNX2	1.017e-74	>0.05	0.0005618	>0.05	0.0006543	RUNX1,RUNX2,RUNX3
MA0259.1	ARNT::HIF1A	3.791e-192	>0.05	2.672e-05	>0.05	3.931e-05	ARNT::HIF1A
MA0504.1	NR2C2	1.393e-123	>0.05	>0.05	>0.05	>0.05	Pparg::Rxra,NR2C2,Rxra,Nr2f6,RXRB,RXRG,NR1H2::RXRA,Hnf4a,HNF4G
MA0595.1	SREBF1	4.721e-89	>0.05	>0.05	>0.05	1.104e-07	SREBF1,SREBF2
MA0138.2	REST	4.029e-89	>0.05	>0.05	>0.05	>0.05	REST
MA0522.2	TCF3	1.897e-134	>0.05	>0.05	>0.05	3.097e-12	ZEB1,TCF3,FIGLA,ID4,TCF4,SNAI2,SCRT1,SCRT2
MA0607.1	Bhlha15	5.014e-71	>0.05	>0.05	>0.05	1.637e-17	Atoh1,NEUROG2,OLIG2,BHLHE23,BHLHE22,OLIG1,OLIG3,NEUROD2,Bhlha15,Twist2,Neurog1
MA0646.1	GCM1	1.338e-95	>0.05	0.00051	>0.05	0.04386	GCM1,GCM2
MA0059.1	MAX::MYC	2.274e-98	>0.05	>0.05	>0.05	>0.05	MAX::MYC,Myc
MA0119.1	NFIC::TLX1	1.895e-79	>0.05	>0.05	>0.05	2.202e-14	NFIC::TLX1,NFIA,Hic1
MA0159.1	RARA::RXRA	4.492e-95	>0.05	>0.05	>0.05	>0.05	RARA::RXRA,RARA(var.2),Rarb(var.2)
MA0795.1	SMAD3	1.928e-68	>0.05	>0.05	>0.05	>0.05	SMAD3
MA0513.1	SMAD2::SMAD3::SMAD4	1.658e-81	>0.05	>0.05	>0.05	2.51e-13	Hand1::Tcf3,SMAD2::SMAD3::SMAD4
MA0698.1	ZBTB18	1.248e-78	>0.05	>0.05	>0.05	4.234e-15	TAL1::TCF3,ZBTB18
MA0509.1	Rfx1	1.502e-71	>0.05	>0.05	>0.05	>0.05	Rfx1,RFX5,RFX2,RFX3,RFX4
MA0803.1	TBX15	1.074e-90	>0.05	>0.05	>0.05	3.414e-05	T,TBX19,TBX2,TBR1,TBX21,EOMES,TBX20,MGA,TBX15,TBX1,TBX4,TBX5
MA0797.1	TGIF2	1.544e-52	>0.05	>0.05	>0.05	3.258e-10	Myb,MEIS2,PKNOX1,PKNOX2,TGIF1,TGIF2
MA0014.2	PAX5	8.321e-117	>0.05	1.706e-05	>0.05	1.369e-06	PAX5,PAX1,PAX9,Pax6
MA0505.1	Nr5a2	1.624e-56	>0.05	>0.05	>0.05	>0.05	RORA,ESRRB,Esrra,Nr5a2,Esrrg
MA0066.1	PPARG	2.349e-51	>0.05	>0.05	>0.05	1.776e-05	PPARG,ESR1,ESR2
MA0794.1	PROX1	4.034e-52	>0.05	>0.05	>0.05	>0.05	PROX1
MA0834.1	ATF7	5.666e-63	>0.05	>0.05	>0.05	2.399e-09	CREB1,JDP2(var.2),ATF7,Creb5,BATF3
MA0060.2	NFYA	3.622e-57	0.04556	>0.05	>0.05	0.004174	NFYA,NFYB,PBX1,Dux
MA0528.1	ZNF263	3.113e-113	>0.05	>0.05	>0.05	>0.05	EWSR1-FLI1,ZNF263
MA0006.1	Ahr::Arnt	2.4e-160	>0.05	>0.05	>0.05	>0.05	Ahr::Arnt
MA0074.1	RXRA::VDR	2.115e-49	>0.05	>0.05	>0.05	>0.05	RXRA::VDR,Vdr
MA0503.1	Nkx2-5(var.2)	2.041e-46	>0.05	>0.05	>0.05	>0.05	Nkx2-5(var.2)
MA0861.1	TP73	1.058e-45	9.735e-22	>0.05	2.32e-13	>0.05	TP53,TP63,TP73
MA0777.1	MYBL2	3.066e-41	>0.05	>0.05	>0.05	>0.05	MYBL1,MYBL2
MA0488.1	JUN	1.854e-39	5.705e-07	>0.05	>0.05	3.08e-11	JUN,JUND(var.2),ATF4
MA0007.3	Ar	8.342e-52	>0.05	>0.05	>0.05	>0.05	Ar,NR3C1,NR3C2
MA0748.1	YY2	7.818e-73	>0.05	>0.05	>0.05	>0.05	YY1,YY2
MA0056.1	MZF1	1.684e-118	>0.05	>0.05	>0.05	>0.05	MZF1,MZF1(var.2)
MA0494.1	Nr1h3::Rxra	5.173e-42	0.02814	>0.05	>0.05	0.0002141	Nr1h3::Rxra
MA0671.1	NFIX	2.977e-38	>0.05	>0.05	>0.05	>0.05	NFIC,NFIX
MA0672.1	NKX2-3	1.148e-33	>0.05	>0.05	>0.05	>0.05	NKX2-3,NKX2-8
MA0771.1	HSF4	2.074e-29	1.234e-05	>0.05	>0.05	>0.05	HSF1,HSF2,HSF4
MA0111.1	Spz1	2.982e-61	>0.05	>0.05	>0.05	>0.05	Spz1,Six3
MA0130.1	ZNF354C	6.273e-78	>0.05	>0.05	>0.05	>0.05	ZNF354C,FOXH1
MA0019.1	Ddit3::Cebpa	6.291e-26	1.186e-06	>0.05	>0.05	>0.05	Ddit3::Cebpa
MA0738.1	HIC2	4.583e-59	>0.05	>0.05	>0.05	>0.05	THAP1,HIC2
MA0775.1	MEIS3	7.252e-38	>0.05	>0.05	>0.05	>0.05	MEIS1,MEIS3
MA0705.1	Lhx8	2.176e-14	6.699e-14	>0.05	>0.05	0.01339	EN1,PRRX1,UNCX,ALX3,MIXL1,Prrx2,DLX6,Dlx2,HESX1,RAX,Dlx3,Dlx4,GBX2,LBX2,ESX1,RAX2,ISX,GBX1,Shox2,Nobox,LHX9,EN2,MSX1,Msx3,MSX2,BARX1,BSX,Barhl1,PDX1,HOXB3,NKX6-2,GSX1,GSX2,EMX1,HOXA2,HOXB2,MEOX2,POU6F1,LMX1A,Lhx4,EMX2,EVX1,EVX2,LMX1B,MNX1,Dlx1,VAX1,Lhx8,SHOX
MA0719.1	RHOXF1	7.38e-31	0.002605	>0.05	>0.05	>0.05	Crx,GSC,Dmbx1,GSC2,Pitx1,PITX3,OTX2,OTX1,RHOXF1
MA0496.1	MAFK	3.116e-14	7.216e-12	>0.05	>0.05	3.199e-07	Mafb,MAFF,MAFK,NRL
MA0145.3	TFCP2	1.694e-27	>0.05	>0.05	>0.05	>0.05	TFCP2,GRHL1
MA0482.1	Gata4	2.124e-17	>0.05	>0.05	>0.05	>0.05	Mecom,Gata1,GATA2,Gata4,GATA3,GATA5
MA0483.1	Gfi1b	2.797e-14	0.0001653	>0.05	>0.05	>0.05	Gfi1,Gfi1b
MA0463.1	Bcl6	3.173e-19	3.303e-09	>0.05	>0.05	>0.05	STAT1,Stat4,STAT3,Stat5a::Stat5b,Bcl6,BCL6B
MA0687.1	SPIC	2.594e-18	0.0002255	>0.05	>0.05	>0.05	SPI1,SPIC,SPIB
MA0838.1	CEBPG	1.3e-15	6.916e-17	>0.05	>0.05	7.955e-05	CEBPA,CEBPB,CEBPD,CEBPE,CEBPG
MA0088.2	ZNF143	9.842e-54	>0.05	>0.05	>0.05	>0.05	ZNF143
MA0124.2	Nkx3-1	2.43e-17	5.942e-05	>0.05	>0.05	>0.05	NKX3-2,ISL2,Nkx3-1
MA0515.1	Sox6	1.083e-10	0.0001748	>0.05	>0.05	>0.05	SOX9,Sox2,Sox3,Sox6
MA0164.1	Nr2e3	3.183e-10	6.812e-15	>0.05	>0.05	>0.05	Nr2e3
MA0043.2	HLF	5.203e-13	6.549e-17	>0.05	>0.05	1.27e-08	NFIL3,DBP,TEF,HLF
MA0089.1	MAFG::NFE2L1	5.3e-34	1.729e-11	>0.05	>0.05	>0.05	MAFG::NFE2L1
MA0140.2	GATA1::TAL1	4.186e-13	9.662e-07	>0.05	>0.05	0.0005451	GATA1::TAL1
MA0152.1	NFATC2	2.234e-10	>0.05	>0.05	>0.05	>0.05	NFATC2,NFAT5,NFATC1,NFATC3
MA0676.1	Nr2e1	2.777e-08	5.577e-22	>0.05	>0.05	>0.05	Nr2e1
MA0480.1	Foxo1	2.141e-10	1.159e-10	>0.05	>0.05	1.107e-05	FOXF2,Foxk1,FOXO3,FOXG1,FOXP1,Foxj3,FOXD1,FOXI1,FOXO6,FOXO4,FOXP2,FOXL1,Foxj2,FOXD2,FOXP3,Foxo1,FOXC1,FOXB1,Foxa2,FOXA1,FOXC2
MA0160.1	NR4A2	2.346e-45	>0.05	>0.05	>0.05	>0.05	NR4A2,Rarg(var.2)
MA0658.1	LHX6	4.225e-07	5.776e-17	>0.05	>0.05	>0.05	PAX4,LHX6,VSX1,VSX2,VAX2,NOTO,LBX1,LHX2,MEOX1,POU6F2,Hoxb5,Hoxd3
MA0517.1	STAT1::STAT2	4.768e-06	3.287e-09	>0.05	>0.05	>0.05	IRF1,PRDM1,IRF2,STAT1::STAT2,IRF8,IRF9,IRF7
MA0072.1	RORA(var.2)	7.957e-13	1.809e-13	>0.05	>0.05	8.02e-09	RORA(var.2)
MA0610.1	DMRT3	4.06e-05	>0.05	>0.05	>0.05	>0.05	DMRT3
MA0884.1	DUXA	7.949e-05	3.325e-22	>0.05	>0.05	>0.05	DUX4,DUXA,Phox2b,PHOX2A,PROP1
MA0896.1	Hmx1	0.0002602	7.912e-28	>0.05	>0.05	>0.05	Nkx2-5,Hmx1,Hmx2,Hmx3
MA0895.1	HMBOX1	4.235e-06	1.441e-18	>0.05	>0.05	>0.05	HMBOX1
MA0442.1	SOX10	1.142e-18	>0.05	>0.05	>0.05	>0.05	Sox17,SOX10
MA0523.1	TCF7L2	0.0003905	5.965e-13	>0.05	>0.05	>0.05	TCF7L2,LEF1,Tcf7
MA0754.1	CUX1	0.001739	8.576e-18	>0.05	>0.05	>0.05	ONECUT1,ONECUT2,ONECUT3,PAX7,PAX3,CUX1,CUX2
MA0629.1	Rhox11	2.057e-06	6.109e-17	>0.05	>0.05	>0.05	Rhox11
MA0594.1	Hoxa9	0.007954	5.18e-31	>0.05	>0.05	>0.05	Hoxc9,Hoxa9
MA0873.1	HOXD12	2.542e-05	3.662e-27	>0.05	>0.05	>0.05	HOXC11,HOXD11,Hoxa11,HOXC10,HOXD12,HOXC12,HOXC13

### Sheet: H3K27ac_CRE<ICE_Muscle
JASPARId	motifName	H3K27ac_Cre<ICE	H3K27ac_Cre>ICE	allMotifs
MA0832.1	Tcf21	0.0001012	>0.05	Myod1,Myog,Tcf12,Ascl2,MSC,MYF6,Tcf21,TFAP4
MA0526.1	USF2	0.0001263	>0.05	USF1,Mitf,TFEB,USF2,BHLHE40,Arntl,MLXIPL,TFE3,BHLHE41,MLX,SREBF2(var.2),Srebf1(var.2),TFEC
MA0872.1	TFAP2A(var.3)	0.0001585	0.0001236	TFAP2C,TFAP2A(var.2),TFAP2B,TFAP2B(var.3),TFAP2C(var.3),TFAP2A(var.3)
MA0003.3	TFAP2A	0.0002391	>0.05	TFAP2A,TFAP2B(var.2),TFAP2C(var.2)
MA0131.2	HINFP	0.0002519	>0.05	HINFP
MA0797.1	TGIF2	0.0003851	0.0002165	Myb,MEIS2,PKNOX1,PKNOX2,TGIF1,TGIF2
MA0159.1	RARA::RXRA	0.0004294	>0.05	RARA::RXRA,RARA(var.2),Rarb(var.2)
MA0163.1	PLAG1	0.0004913	0.0002444	PLAG1
MA0024.3	E2F1	0.0005646	>0.05	E2F1,E2F3,E2F2
MA0637.1	CENPB	0.000618	>0.05	CENPB
MA0489.1	JUN(var.2)	0.0006709	>0.05	FOS::JUN,BATF::JUN,FOS,JDP2,NFE2,FOSL1,JUND,FOSL2,JUN(var.2),JUNB,Nfe2l2,MAF::NFE2,Bach1::Mafk,MAFG
MA0638.1	CREB3	0.0006752	0.0009825	Atf3,CREB3,CREB3L1,XBP1
MA0043.2	HLF	0.0007404	>0.05	NFIL3,DBP,TEF,HLF
MA0743.1	SCRT1	0.0007516	>0.05	ZEB1,TCF3,FIGLA,ID4,TCF4,SNAI2,SCRT1,SCRT2
MA0863.1	MTF1	0.0009607	0.0003259	MTF1
MA0649.1	HEY2	0.001045	>0.05	Arnt,MAX,Id2,Mlxip,MNT,Npas2,CLOCK,Mycn,Creb3l2,Tcfl5,Hes1,Hes2,HEY2,HEY1,HES5,HES7
MA0017.2	NR2F1	0.001051	>0.05	NR2F1,Nr2f6(var.2),RARA,Rarb,Rarg
MA0686.1	SPDEF	0.001181	>0.05	ELK1,ELK3,ERF,ETV3,ETS1,FEV,ERG,FLI1,ETV1,ETV2,Gabpa,ELK4,ETV4,ETV6,ELF5,ELF1,EHF,ELF4,ELF3,SPDEF,ETV5
MA0771.1	HSF4	0.001303	>0.05	HSF1,HSF2,HSF4
MA0515.1	Sox6	0.001499	>0.05	SOX9,Sox2,Sox3,Sox6
MA0482.1	Gata4	0.001811	>0.05	Mecom,Gata1,GATA2,Gata4,GATA3,GATA5
MA0095.2	YY1	0.002722	>0.05	YY1,YY2
MA0066.1	PPARG	0.003862	>0.05	PPARG,ESR1,ESR2
MA0503.1	Nkx2-5(var.2)	0.004785	>0.05	Nkx2-5(var.2)
MA0697.1	ZIC3	0.00535	>0.05	ZIC1,ZIC3,ZIC4
MA0059.1	MAX::MYC	0.005426	>0.05	MAX::MYC,Myc
MA0102.3	CEBPA	0.007067	>0.05	CEBPA,CEBPB,CEBPD,CEBPE,CEBPG
MA0769.1	Tcf7	0.00712	>0.05	TCF7L2,LEF1,Tcf7
MA0048.2	NHLH1	0.008278	>0.05	NHLH1
MA0808.1	TEAD3	0.008609	>0.05	TEAD1,TEAD4,TEAD3
MA0472.2	EGR2	0.01215	0.003137	EGR1,EGR2,EGR3,EGR4
MA0157.2	FOXO3	0.01311	>0.05	FOXF2,Foxk1,FOXO3,FOXG1,FOXP1,Foxj3,FOXD1,FOXI1,FOXO6,FOXO4,FOXP2,FOXL1,Foxj2,FOXD2,FOXP3,Foxo1,FOXC1,FOXB1,Foxa2,FOXA1,FOXC2
MA0154.3	EBF1	0.01514	>0.05	EBF1
MA0677.1	Nr2f6	0.01844	>0.05	Pparg::Rxra,NR2C2,Rxra,Nr2f6,RXRB,RXRG,NR1H2::RXRA,Hnf4a,HNF4G
MA0519.1	Stat5a::Stat5b	0.02422	>0.05	STAT1,Stat4,STAT3,Stat5a::Stat5b,Bcl6,BCL6B
MA0109.1	HLTF	0.0314	>0.05	HLTF
MA0629.1	Rhox11	0.03235	>0.05	Rhox11
MA0672.1	NKX2-3	0.03967	>0.05	NKX2-3,NKX2-8

### Sheet: H3K27ac_CRE>ICE_Muscle
JASPARId	motifName	H3K27ac_Cre>ICE	H3K27ac_Cre<ICE	allMotifs
MA0872.1	TFAP2A(var.3)	0.0001236	0.0001585	TFAP2C,TFAP2A(var.2),TFAP2B,TFAP2B(var.3),TFAP2C(var.3),TFAP2A(var.3)
MA0657.1	KLF13	0.0001423	>0.05	Klf4,Klf1,Klf12,KLF13,SP4,KLF14,KLF16,SP8,SP3
MA0817.1	BHLHE23	0.0001494	>0.05	Atoh1,NEUROG2,OLIG2,BHLHE23,BHLHE22,OLIG1,OLIG3,NEUROD2,Bhlha15,Twist2,Neurog1
MA0861.1	TP73	0.0001881	>0.05	TP53,TP63,TP73
MA0592.2	Esrra	0.0002012	>0.05	RORA,ESRRB,Esrra,Nr5a2,Esrrg
MA0797.1	TGIF2	0.0002165	0.0003851	Myb,MEIS2,PKNOX1,PKNOX2,TGIF1,TGIF2
MA0163.1	PLAG1	0.0002444	0.0004913	PLAG1
MA0863.1	MTF1	0.0003259	0.0009607	MTF1
MA0844.1	XBP1	0.0003312	0.02044	Atf3,CREB3,CREB3L1,XBP1
MA0656.1	JDP2(var.2)	0.0003781	>0.05	CREB1,JDP2(var.2),ATF7,Creb5,BATF3
MA0009.2	T	0.0004132	>0.05	T,TBX19,TBX2,TBR1,TBX21,EOMES,TBX20,MGA,TBX15,TBX1,TBX4,TBX5
MA0670.1	NFIA	0.0004383	>0.05	NFIC::TLX1,NFIA,Hic1
MA0139.1	CTCF	0.0004514	>0.05	CTCF,INSM1
MA0051.1	IRF2	0.001048	>0.05	IRF1,PRDM1,IRF2,STAT1::STAT2,IRF8,IRF9,IRF7
MA0696.1	ZIC1	0.001407	>0.05	ZIC1,ZIC3,ZIC4
MA0778.1	NFKB2	0.001436	>0.05	REL,RELA,NFKB1,NFKB2
MA0779.1	PAX1	0.00146	>0.05	PAX5,PAX1,PAX9,Pax6
MA0856.1	RXRG	0.001843	>0.05	Pparg::Rxra,NR2C2,Rxra,Nr2f6,RXRB,RXRG,NR1H2::RXRA,Hnf4a,HNF4G
MA0604.1	Atf1	0.002102	>0.05	Atf1,Crem,Gmeb1,GMEB2
MA0472.2	EGR2	0.003137	0.01215	EGR1,EGR2,EGR3,EGR4
MA0506.1	NRF1	0.01217	>0.05	NRF1
MA0639.1	DBP	0.04429	>0.05	NFIL3,DBP,TEF,HLF
