## Supplemental Information_Yang et al for "Erosion of the Epigenetic Landscape and Loss of Cellular Identity as a Cause of Aging in Mammals": TableS6_MEFRNAseq_DEG_GO.xlsx

### Sheet: DEG
gene	log2FC_(ICE/Cre)	padj
9330132A10Rik	1.03172	0.0118214
Aars	-0.379265	0.0364105
Abhd4	0.4205	0.0272581
AC084109.5	1.6345	0.00703664
AC103635.1	1.3486	0.0471147
Acad11	0.539583	0.000837543
Acad8	0.444993	0.0159989
Acbd5	0.376742	0.0243337
Adamts14	-1.00284	0.000955407
Adcy2	0.85057	0.0381794
Adgrf5	-0.994319	0.00136924
Adh7	-0.983041	0.00967738
Adm2	-1.48914	0.00971579
Adrb1	-1.64479	0.0498144
Aim1	0.805614	0.00278631
Aldh18a1	-0.451496	0.0369193
Aldh1l2	-1.05005	8.58308e-05
Aldh4a1	0.456268	0.00267282
Alox5	1.34769	0.00898568
Amz1	-0.803946	0.0259129
Ank2	-0.619304	0.00107039
Ankrd33b	-1.52725	0.0145242
Anks1b	1.61313	6.21837e-12
Anln	-0.61032	0.00365994
Ano1	0.634081	0.0343848
Apcdd1	-0.754111	0.0302286
Arhgap19	-0.554532	0.0306212
Arhgap24	0.560603	0.00239421
Arhgef28	0.665083	0.0169269
Armcx4	-0.476259	0.0157818
Asf1b	-0.726297	0.0099701
Asns	-0.469262	0.0284464
Aspm	-0.56404	0.0323897
Atad2	-0.597986	0.000877721
Atf5	-0.570256	0.00828577
Atg4a	0.446666	0.0201241
Atg9b	1.38205	0.00188067
Aurka	-0.697788	0.00107039
Aurkb	-0.585039	0.0232216
Baalc	-0.736301	0.048783
Barx1	1.28681	0.02404
Bcat1	-0.705202	6.23658e-05
Bcl6b	-1.08392	0.000612812
Bhlhe40	-0.44248	0.00751341
Birc5	-0.684019	0.000728928
Blm	-0.731945	0.00688791
Bmp1	-0.404277	0.0138986
Bmp7	2.53208	0.0424672
Brca1	-0.743173	9.38666e-05
Brca2	-0.663165	0.00215213
Bub1	-0.727131	0.0259344
Bub1b	-0.619399	0.00415933
Cadm2	1.05932	0.0383257
Cass4	-1.39473	0.0446421
Ccdc136	0.424267	0.0247306
Ccna2	-0.61184	0.0408081
Ccnb1	-0.527789	0.0422894
Ccnb2	-0.794389	8.94701e-05
Ccne2	-0.596277	0.0132595
Ccng1	0.398885	0.0154097
Cd53	-1.12687	0.00221119
Cdc20	-0.593208	0.0337717
Cdc42bpg	0.719823	1.91425e-05
Cdc6	-0.708038	0.0068486
Cdca5	-0.838719	0.00254758
Cdca7	-0.870953	0.000295635
Cdca7l	-0.750107	0.0302286
Cdh12	3.83261	0.0165544
Cdk1	-0.519723	0.0104805
Cdk2	-0.440875	0.0424672
Cdkn2b	0.441669	0.007582
Cdr2l	-0.597369	0.000333832
Cdt1	-0.728702	0.000456167
Celf5	1.31469	4.69205e-06
Cenpa	-0.669558	0.00400395
Cenpf	-0.699709	0.0111566
Cenpi	-0.578817	0.0469634
Cenpn	-0.761855	0.0068952
Cep55	-0.728064	0.00170644
Ces2g	1.51949	0.0143466
Chac1	-0.647841	0.00415933
Chaf1a	-0.49761	0.00713676
Chaf1b	-0.686768	0.00229996
Chek1	-0.642356	0.025667
Chtf18	-0.6282	0.0272581
Cit	-0.714113	0.00212086
Ckmt1	1.74896	0.0201607
Clec1a	-1.44577	0.0408081
Clec2g	2.52789	0.00400395
Clspn	-0.581208	0.040032
Col4a1	-0.523549	0.00395388
Col4a2	-0.439807	0.00703664
Col5a3	-0.8364	0.010945
Coro2b	-0.821032	0.0272581
Cox6b2	1.02636	2.47614e-05
Creb3l1	-0.545113	0.0215452
Ctdp1	-0.436148	0.0109379
Cthrc1	-0.688418	0.00710857
Ctsd	0.474019	0.000260858
Ctsf	0.632388	0.0022535
Cxcl1	-1.35884	0.000333832
Cyfip2	1.27805	0.000429578
Dapk1	1.29149	1.80929e-05
Dbf4	-0.481815	0.0346241
Dcaf4	0.489081	0.0187911
Dcxr	0.913377	1.31743e-08
Ddit4l	0.578276	0.00899812
Ddx11	-0.558904	0.0136179
Depdc1a	-0.577816	0.0159195
Dgka	0.783437	0.00107039
Dhfr	-0.682441	0.00516113
Dlgap5	-0.590247	0.00890394
Dnmt1	-0.474379	0.015036
Dpyd	1.4182	1.08891e-14
Dtl	-0.657223	0.00691622
Dusp9	-0.648266	0.0170235
Dut	-0.474363	0.0445346
Ect2	-0.50977	0.0455821
Efna3	0.833623	6.32954e-06
Efs	-0.420101	0.0347922
Egln3	-0.694424	0.0132595
Eif4ebp1	-0.402431	0.024165
Elmo1	-0.845568	0.0129922
En1	-0.788349	0.00994163
En2	-4.17157	0.0188025
Ercc5	0.446439	0.0352745
Ercc6l	-0.599221	0.0445346
Esm1	1.65191	0.0132402
Espl1	-0.656919	0.0208763
Espn	1.1233	3.2289e-05
Esyt1	-0.404365	0.0353853
Eva1c	1.06865	0.0289177
Evl	-0.427917	0.0340742
Exo1	-0.578211	0.00905714
Fads1	-0.426028	0.0364105
Fam181b	1.07184	0.0306462
Fam196a	0.930682	0.0227115
Fam212b	0.608152	0.000160044
Fam64a	-0.790921	0.00384043
Fam69a	-0.564447	0.0332788
Fam84a	0.955821	3.91602e-05
Fanca	-0.677235	0.00215213
Fanci	-0.646289	0.0289218
Fas	0.845949	0.000480817
Fbln1	-0.700097	0.0384348
Fbln2	-0.433634	0.00550676
Fbxl16	-0.670543	0.036246
Fbxo5	-0.616733	0.00890394
Fkbp5	-0.798789	0.0423466
Foxm1	-0.649852	0.00931634
Gas2l3	-0.476495	0.0180812
Gfpt2	-0.623233	0.000837543
Gimap9	-1.4761	0.0473473
Gjc1	-0.409728	0.0408081
Gm24305	-1.89179	0.0284464
Gm24950	-1.88244	0.0381794
Gp1ba	0.804372	0.0212227
Gpr35	-1.21849	0.00727328
Gprc5b	-0.727481	0.0408081
Gsr	-0.428179	0.0417696
Gulp1	0.541985	0.0272581
H2afz	-0.485694	0.00906264
Haus4	-0.491261	0.0164706
Hells	-0.529443	0.025667
Hhipl1	-0.491133	0.00550676
Hist1h1a	-0.528193	0.0216958
Hist1h1b	-0.609235	0.0102472
Hist1h1e	-0.519033	0.00372626
Hist1h2aj	-4.01886	0.0349776
Hist1h2bf	-0.613049	0.041569
Hist1h2bg	-0.436853	0.0498144
Hist1h2bn	-0.606447	0.0162758
Hist1h4j	-0.779678	1.73312e-05
Hmmr	-0.561784	0.0349044
Hoxa2	-0.783451	0.0175022
Hoxa3	-0.764186	0.0113273
Hoxa4	-0.891043	0.0306462
Hoxa9	0.941858	0.00056435
Hoxc10	2.18412	0.0413525
Hoxc13	1.64859	0.00400395
Hpcal1	0.457221	0.00614693
Hpse	-0.966186	0.00209056
Hs3st1	1.03075	0.00382245
Hyal1	1.06666	1.73312e-05
Icam1	1.20464	1.67363e-07
Idh2	-0.51718	0.007582
Igfbp7	-0.402839	0.0424672
Igsf9b	1.00461	6.09374e-06
Il18rap	-0.498748	0.0272581
Il6	-0.749075	0.0336976
Il7	0.669874	0.0216958
Incenp	-0.543848	0.0283923
Inpp1	0.517421	0.00327461
Itgb3	-0.598631	0.00296753
Jag2	1.48855	0.000955407
Jpt2	-0.378916	0.0353853
Kcnj4	0.880556	0.00234443
Kctd12	0.77731	0.00172943
Kif11	-0.652814	0.00251272
Kif14	-0.811331	0.000262294
Kif15	-0.600276	0.0368531
Kif20a	-0.650219	0.00415933
Kif20b	-0.591631	0.040032
Kif21b	-0.659318	0.040032
Kif22	-0.722651	0.00181075
Kif23	-0.621937	0.0203846
Kif2c	-0.675572	0.00550676
Kif4	-0.601029	0.00597148
Kifap3	0.351246	0.048783
Klhdc7a	0.934294	0.00516113
Knstrn	-0.688695	0.00551937
Kntc1	-0.737633	0.00239421
Krit1	0.371505	0.0491568
Lancl1	0.528616	0.0471354
Lbr	-0.426504	0.0364105
Ldhb	0.647877	0.000367436
Ldlr	-0.412986	0.0244579
Ldlrad3	-0.478599	0.0349044
Lhfpl1	2.42128	0.00136924
Lhx9	1.08197	0.00209056
Lig1	-0.591523	0.0129922
Limd2	-0.477507	0.0201607
Limk1	-0.561749	0.00393053
Lipg	0.915373	0.0289218
Lmnb1	-0.513935	0.0169209
Lpin1	0.674323	2.92441e-05
Lrp1b	2.31674	0.0110451
Lrp8	-0.669786	0.00663639
Lss	-0.416591	0.0201607
Ltb4r2	1.29809	0.000837543
Lxn	0.780123	0.00762326
Mab21l3	1.36413	4.56254e-06
Mapk11	-0.511832	0.0134117
Mapk12	-0.691902	0.0272581
Mastl	-0.47703	0.02968
Matn4	1.21018	0.0116152
Mcm2	-0.552296	0.0111704
Mcm3	-0.720595	0.000210169
Mcm4	-0.520364	0.00614693
Mcm5	-0.544681	0.025667
Mcm6	-0.742328	3.2289e-05
Mcm7	-0.438929	0.0110451
Mdm2	0.536885	0.000139938
Mecomos	1.61827	0.00265364
Melk	-0.635662	0.0473191
Mki67	-0.710745	0.00260218
Mkx	0.81598	0.0315301
Mmp15	0.82263	0.000333234
Mmp23	-0.504325	0.00691622
Mns1	-0.756358	0.00341618
Mpp1	0.53382	0.00967168
Mpp7	0.639049	0.0172195
Mreg	1.35286	0.00056435
Mtbp	-0.530162	0.0143773
Mtcl1	-0.504346	0.025667
Mthfd2	-0.598411	0.00521986
Mxd3	-0.814465	0.000456167
Mybl1	0.523883	0.0281321
Mybl2	-0.734608	0.00980967
Myo1b	-0.547347	0.037756
Nav1	-0.527027	0.0132342
Ncapd2	-0.63974	0.0171732
Ncapg	-0.605315	0.00279565
Ncapg2	-0.630104	0.00212086
Ncaph	-0.642095	0.027606
Ndc80	-0.624065	0.00869888
Ndst4	1.43594	0.0368576
Ndufb6	0.41727	0.0387456
Nebl	1.22722	0.00136924
Nek2	-0.655283	0.0084711
Nfkbiz	-0.503191	0.00221119
Nin	-0.35324	0.0494973
Notch3	0.762934	0.020041
Notum	1.81009	0.00251272
Nsg1	-0.603217	0.00898568
Nsl1	-0.840675	0.019297
Nt5dc2	-0.723094	0.000204564
Nuf2	-0.660852	0.00340771
Nup107	-0.422848	0.0165544
Olfr1312	5.38257	0.0284464
Olfr1314	1.50063	0.000877721
P3h1	-0.333464	0.0230816
Palm3	1.406	0.00147664
Panx1	-0.58814	0.00225516
Pappa	-0.484718	0.039047
Parpbp	-0.568858	0.0349776
Pax3	-1.26956	0.000174695
Pbk	-0.668718	0.00341534
Pcdh7	0.45816	0.00265671
Pck2	-0.615668	0.00415933
Pclaf	-0.611254	0.0192017
Pcna	-0.39657	0.0427417
Pdgfd	0.46522	0.00980967
Pdzrn3	-0.547484	0.0408081
Perp	1.34677	4.48323e-11
Phf11c	2.31139	0.0488892
Pid1	0.59832	0.0227214
Pidd1	0.487327	0.0198394
Pif1	-0.812542	0.000365276
Pitpnc1	0.571496	0.00593476
Pkmyt1	-0.757429	0.00186471
Plekha7	0.864365	0.0384359
Plk1	-0.632414	0.00848048
Plk4	-0.52147	0.0407005
Pltp	0.88113	0.000333832
Pola1	-0.549755	0.0276077
Pold1	-0.516826	0.0130265
Pole	-0.749063	0.000110061
Ppp2r2c	1.86728	0.00415933
Prc1	-0.573529	0.00153977
Prim1	-0.613348	0.00602685
Prkaa2	1.07476	0.00329877
Prl2c2	-1.08795	0.0304282
Prps2	0.467519	0.0110451
Prr11	-0.684006	0.0157287
Prrg4	0.870173	0.00137271
Prrt4	-1.07671	0.0203846
Prune2	-0.431168	0.0261266
Psat1	-0.586105	0.00268014
Psph	-0.667376	0.000407298
Ptgir	-0.614336	0.02404
Ptgs1	-0.796099	0.000837543
Ptpn14	0.394079	0.0171732
Ptprt	1.79899	0.00221119
Pxdn	-0.398794	0.0311763
Rab40c	0.439926	0.0236681
Racgap1	-0.597447	0.0311763
Rai2	1.45921	0.000427633
Rb1	0.439013	0.00593476
Rbm20	-0.774105	0.019888
Rcor2	-0.902024	0.0316086
Rgs17	0.728968	0.00258087
Rnd3	0.433653	0.0237429
Rny1	-2.17148	0.00664367
RP23-120K5.8	0.817062	0.00548652
RP23-121N17.4	1.16481	0.0289218
RP23-146O20.1	0.843308	0.0171732
RP23-180C14.1	0.701231	0.0143773
RP23-185B14.1	-0.520252	0.015036
RP23-205D10.2	1.7523	0.0028493
RP23-310J6.1	-0.759694	0.00898568
RP23-310N5.2	1.49218	0.0407005
RP23-393I12.4	1.50243	0.0244579
RP23-430H1.2	1.52276	3.19067e-08
RP23-461C4.3	-0.747656	0.0445346
RP23-68D4.1	1.275	0.0017915
RP24-120B18.2	1.34306	0.0113174
RP24-247N18.3	-1.38686	0.0408081
RP24-286N17.2	-0.641547	0.0217553
RP24-309H3.4	0.57075	0.00991403
RP24-309H3.5	0.701231	4.89035e-05
RP24-389J11.1	-0.996253	0.0323897
RP24-409F22.2	-0.791692	0.00498616
RP24-468O24.4	-0.563137	0.0333088
Rpa2	-0.444389	0.0422739
Rprm	1.12706	7.23507e-05
Rrm1	-0.446266	0.0104148
S100a7a	2.0964	0.000173735
Samd1	-0.483584	0.0461111
Samd12	1.23594	4.801e-08
Scd2	-0.46608	0.0136179
Scn3b	1.20487	0.000267624
Sec14l5	2.76032	1.71146e-10
Sec16b	-0.785874	2.08191e-05
Sema3c	0.979455	0.0371418
Serpinb6b	-0.864862	0.0279696
Serpine2	0.982737	4.69205e-06
Serpinf1	-0.672744	8.58308e-05
Sgol1	-0.521231	0.0465083
Shank3	-0.887721	0.000333832
Shcbp1	-0.799332	0.000486596
Shmt2	-0.652487	6.12234e-06
Shox2	0.963563	0.0368169
Siah2	-0.481483	0.0302286
Sipa1	-0.498512	0.0217553
Skp2	-0.442931	0.0187114
Slc16a3	-0.696448	0.000803378
Slc17a9	-1.02833	0.0032187
Slc43a3	-0.573897	0.0102371
Slc6a9	-0.668208	0.0118701
Slc7a11	-1.00048	1.94785e-05
Slc7a5	-0.815402	3.2289e-05
Smc2	-0.456915	0.0159989
Smox	0.476167	0.0203846
Sncg	-0.4698	0.0132595
Sox12	-0.57478	0.0485349
Spag5	-0.71973	0.000587772
Spc24	-0.728983	0.024165
Srsf2	-0.409183	0.027606
Srxn1	-0.54177	0.00160426
St14	1.39814	0.00136924
Stc1	-0.641696	0.00108767
Svop	2.31008	5.07944e-14
Syne2	-0.62261	0.00415933
Sytl1	1.20117	0.00239421
Tacc3	-0.609849	0.00898568
Tagln2	-0.438433	0.0148025
Tap1	0.630249	0.0135661
Tbc1d2	0.484837	0.00354761
Tcfl5	-1.12579	0.00946552
Tcp11l2	0.641437	0.0332788
Tex30	-0.697926	0.00340771
Tgfa	1.04067	0.0424672
Thbs2	-0.523447	0.0473473
Ticrr	-0.890157	0.000365276
Timeless	-0.537215	0.0415105
Tmem132e	-1.91971	0.00890394
Tmem19	0.376846	0.0343848
Tmem200b	-0.945004	0.00415933
Tmem97	-0.493235	0.0068486
Tmpo	-0.47271	0.0349044
Tnxb	-0.61608	0.00550676
Top2a	-0.643002	0.0035301
Topbp1	-0.440811	0.00906264
Tpbg	-0.514053	0.00918231
Tpx2	-0.563763	0.00780448
Trim7	1.04896	2.91485e-08
Trim71	-0.696587	0.000946782
Trp53inp1	0.651987	0.00267282
Tshr	1.3881	9.1734e-05
Ttk	-0.635668	0.0400159
Tubb3	-0.745815	0.00178943
Tubg1	-0.455284	0.0364105
Ube2c	-0.596126	0.022378
Uhrf1	-0.706767	0.00055216
Ulbp1	-0.624317	0.000528047
Unc13a	-0.954281	0.0368169
Unc13c	0.981007	0.0364105
Unc5a	-1.00056	0.00426441
Ung	-0.795146	0.0315497
Utp14b	-0.56057	0.0136179
Vav2	-0.416209	0.0381794
Vnn1	0.846161	0.000877721
Vrk1	-0.429836	0.034273
Wdhd1	-0.587575	0.00890394
Wdr35	0.447918	0.0288624
Wdr90	-0.571277	0.0203846
Wnt11	0.641729	0.0201241
Xrcc2	-0.587969	0.026111
Zc3hav1	-0.672427	0.00899167
Zwilch	-0.587492	0.024165

### Sheet: Cre<ICE_GO
#	GO Biological Processes	pValue
1	anatomical structure morphogenesis	6.5697e-09
2	cell-cell adhesion	1.61593e-07
3	neuron differentiation	2.04108e-07
4	anatomical structure formation involved in morphogenesis	2.28764e-06
5	positive regulation of endopeptidase activity	2.36928e-06
6	embryonic skeletal joint development	3.54117e-06
7	multicellular organismal process	3.86517e-06
8	positive regulation of peptidase activity	4.31589e-06
9	epithelial to mesenchymal transition	4.61313e-06
10	appendage development	5.31812e-06
11	limb development	5.31812e-06
12	neuron projection development	7.49081e-06
13	embryonic organ morphogenesis	9.3719e-06
14	animal organ morphogenesis	1.05433e-05
15	cellular component morphogenesis	1.07618e-05
16	axon development	1.3411e-05
17	limb morphogenesis	1.44818e-05
18	appendage morphogenesis	1.44818e-05
19	axonogenesis	1.46587e-05
20	cellular component organization	1.56269e-05
21	regulation of catalytic activity	1.62925e-05
22	system development	1.6989e-05
23	nervous system development	1.71638e-05
24	developmental process	1.72119e-05
25	anterior/posterior pattern specification	1.82953e-05
26	embryonic morphogenesis	1.89324e-05
27	positive regulation of neurotrophin TRK receptor signaling pathway	2.03536e-05
28	cell development	2.06539e-05
29	multicellular organism development	2.06816e-05
30	cellular response to thyrotropin-releasing hormone	2.10615e-05
31	neurogenesis	2.26545e-05
32	regulation of alcohol biosynthetic process	2.29948e-05
33	generation of neurons	2.35874e-05
34	pericardium morphogenesis	2.63707e-05
35	neuron development	2.85536e-05
36	embryonic skeletal system development	3.00269e-05
37	anatomical structure development	3.09507e-05
38	positive regulation of catalytic activity	3.15446e-05
39	negative regulation of signal transduction	3.24857e-05
40	cell adhesion	3.92555e-05
41	cell surface receptor signaling pathway	4.01674e-05
42	negative regulation of cell communication	4.17722e-05
43	cell morphogenesis involved in differentiation	4.2585e-05
44	negative regulation of signaling	4.3076e-05
45	cellular component organization or biogenesis	4.76311e-05
46	negative regulation of cell-substrate adhesion	4.92272e-05
47	biological adhesion	4.96205e-05
48	embryonic limb morphogenesis	5.00788e-05
49	embryonic appendage morphogenesis	5.00788e-05
50	embryo development	5.05522e-05
51	mesenchymal cell differentiation	5.32161e-05
52	animal organ development	5.40664e-05
53	cellular developmental process	5.54499e-05
54	embryonic skeletal system morphogenesis	5.79534e-05
55	tissue development	6.01124e-05
56	embryonic skeletal joint morphogenesis	6.18618e-05
57	positive regulation of neural crest cell differentiation	6.29938e-05
58	positive regulation of cardiac neural crest cell migration involved in outflow tract morphogenesis	6.29938e-05
59	mediolateral intercalation	6.29938e-05
60	thyroid-stimulating hormone signaling pathway	6.29938e-05
61	planar cell polarity pathway involved in gastrula mediolateral intercalation	6.29938e-05
62	cell part morphogenesis	7.04296e-05
63	positive regulation of alcohol biosynthetic process	7.1205e-05
64	positive regulation of cysteine-type endopeptidase activity	7.14171e-05
65	cell morphogenesis involved in neuron differentiation	7.52216e-05
66	negative regulation of response to stimulus	7.68076e-05
67	regulation of cell communication	7.85951e-05
68	regulation of steroid biosynthetic process	8.09354e-05
69	cell differentiation	8.22566e-05
70	regulation of signaling	0.000101661
71	activation of cysteine-type endopeptidase activity	0.000102669
72	histone-serine phosphorylation	0.000102669
73	dopaminergic neuron differentiation	0.000105275
74	cell morphogenesis	0.000110329
75	regulation of cell differentiation	0.000110688
76	cell-cell signaling	0.000112133
77	neuron fate commitment	0.000116289
78	embryonic organ development	0.000117285
79	embryo development ending in birth or egg hatching	0.000121062
80	central nervous system development	0.000125051
81	regulation of cardiac neural crest cell migration involved in outflow tract morphogenesis	0.000125607
82	cardiac muscle thin filament assembly	0.000125607
83	regulation of hyaluranon cable assembly	0.000125607
84	cardiac right atrium morphogenesis	0.000125607
85	cloacal septation	0.000125607
86	response to thyrotropin-releasing hormone	0.000125607
87	positive regulation of hyaluranon cable assembly	0.000125607
88	regulation of multicellular organismal process	0.000137329
89	negative regulation of epidermal cell differentiation	0.000137765
90	regulation of neurotrophin TRK receptor signaling pathway	0.000137765
91	cell cycle arrest	0.000147148
92	regulation of endopeptidase activity	0.00014978
93	neuron projection morphogenesis	0.000151567
94	cardiac septum morphogenesis	0.000151832
95	regulation of developmental process	0.000152836
96	notochord morphogenesis	0.000157898
97	regulation of heart morphogenesis	0.000160185
98	plasma membrane bounded cell projection morphogenesis	0.000161371
99	cell projection morphogenesis	0.000176007
100	tube development	0.000178115
