## Supplemental Information_Yang et al for "Erosion of the Epigenetic Landscape and Loss of Cellular Identity as a Cause of Aging in Mammals": TableS8_MuscleChIPseq_QC.xlsx

### Sheet: Sheet1
antibody	mouse	condition	time	region	celltype	fastqFn	numReads	NSC	RSC	Quality Score
H3K27ac	mm10	Cre	10mo	Gastrocnemius	muscle	Cre-10mo-10-H3K27ac-INDEX8-Gas_S16.R1.fastq	13756560	1.87596	1.85834	2
H3K27ac	mm10	Cre	10mo	Gastrocnemius	muscle	Cre-10mo-12-H3K27ac-INDEX9-Gas_S10.R1.fastq	12934440	1.86135	1.82384	2
H3K27ac	mm10	Cre	10mo	Gastrocnemius	muscle	Cre-10mo-9-H3K27ac-INDEX7-Gas_S17.R1.fastq	19490389	1.66866	1.54482	2
H3K27ac	mm10	ICE	10mo	Gastrocnemius	muscle	ICE-10mo-14-H3K27ac-INDEX10-Gas_S9.R1.fastq	17253469	1.59976	1.65694	2
H3K27ac	mm10	ICE	10mo	Gastrocnemius	muscle	ICE-10mo-16-H3K27ac-INDEX11-Gas_S3.R1.fastq	16474841	1.92735	1.8885	2
H3K27ac	mm10	ICE	10mo	Gastrocnemius	muscle	ICE-10mo-17-H3K27ac-INDEX12-Gas_S2.R1.fastq	17410903	1.97633	1.74033	2
