## Supplemental Information_Yang et al for "Erosion of the Epigenetic Landscape and Loss of Cellular Identity as a Cause of Aging in Mammals": TableS9_MuscleChIPseq_DiffPeaks.xlsx

### Sheet: H3K27ac_CRE<ICE
chr1	36270908	36273908	K27_peak_1136
chr1	36309845	36310430	K27_peak_1144
chr1	37492006	37492668	K27_peak_1442
chr1	40612938	40615345	K27_peak_1955
chr1	51553269	51554344	K27_peak_2439
chr1	51565994	51567326	K27_peak_2440
chr1	53782160	53782714	K27_peak_2684
chr1	53844852	53845584	K27_peak_2717
chr1	55028378	55029890	K27_peak_2915
chr1	55557796	55558443	K27_peak_2963
chr1	60168623	60169822	K27_peak_3385
chr1	71102247	71102890	K27_peak_4017
chr1	72839386	72839733	K27_peak_4137
chr1	79921283	79921374	K27_peak_4889
chr1	85608546	85608654	K27_peak_5388
chr1	85837943	85838236	K27_peak_5448
chr1	87827681	87830504	K27_peak_5676
chr1	87871605	87871977	K27_peak_5705
chr1	88575745	88576236	K27_peak_5739
chr1	91249543	91252279	K27_peak_6404
chr1	115964807	115965274	K27_peak_7267
chr1	125440913	125442578	K27_peak_7688
chr1	125465945	125466671	K27_peak_7698
chr1	128590365	128592286	K27_peak_7863
chr1	128612795	128615982	K27_peak_7873
chr1	130866441	130866554	K27_peak_7943
chr1	132061657	132063985	K27_peak_8207
chr1	132340962	132343605	K27_peak_8255
chr1	136131203	136132871	K27_peak_9212
chr1	138174526	138175224	K27_peak_9290
chr1	143128567	143128827	K27_peak_9438
chr1	152793330	152793524	K27_peak_10166
chr1	152991756	152994364	K27_peak_10207
chr1	156938858	156939956	K27_peak_11064
chr1	159029385	159029962	K27_peak_11151
chr1	160048307	160048878	K27_peak_11211
chr1	160053892	160054402	K27_peak_11217
chr1	164861014	164864443	K27_peak_11796
chr1	166345909	166346435	K27_peak_12024
chr1	171389020	171390195	K27_peak_12650
chr1	171844430	171845188	K27_peak_12691
chr1	172475345	172475822	K27_peak_12843
chr1	180328617	180336906	K27_peak_13400
chr1	181013782	181017657	K27_peak_13572
chr1	184662929	184664773	K27_peak_14111
chr1	189705765	189708169	K27_peak_14651
chr1	191812936	191813172	K27_peak_15042
chr1	192085974	192086464	K27_peak_15080
chr1	193200709	193201501	K27_peak_15154
chr10	10472211	10472508	K27_peak_16126
chr10	19188148	19188501	K27_peak_16835
chr10	19606866	19607156	K27_peak_16910
chr10	21684347	21687048	K27_peak_17238
chr10	23088663	23089453	K27_peak_17387
chr10	26780519	26780711	K27_peak_17726
chr10	40378727	40379286	K27_peak_18700
chr10	43996570	43997130	K27_peak_19279
chr10	53508226	53510457	K27_peak_19636
chr10	60161575	60162121	K27_peak_20178
chr10	60217468	60219566	K27_peak_20203
chr10	60219653	60220095	K27_peak_20204
chr10	62505886	62509900	K27_peak_20676
chr10	62544294	62544736	K27_peak_20687
chr10	63155993	63157111	K27_peak_20733
chr10	68006004	68006200	K27_peak_21116
chr10	68445748	68447119	K27_peak_21197
chr10	75499440	75499790	K27_peak_22026
chr10	78143742	78144652	K27_peak_22589
chr10	78149406	78150209	K27_peak_22592
chr10	80016643	80017435	K27_peak_22894
chr10	80024443	80025242	K27_peak_22903
chr10	80691944	80697103	K27_peak_23164
chr10	88826327	88827314	K27_peak_24531
chr10	91122807	91124096	K27_peak_24589
chr10	93167232	93167676	K27_peak_24666
chr10	94489870	94490256	K27_peak_24970
chr10	96373488	96374346	K27_peak_25439
chr10	96619657	96621268	K27_peak_25468
chr10	117953084	117953613	K27_peak_26732
chr10	122960592	122960990	K27_peak_27229
chr11	11685068	11687267	K27_peak_28855
chr11	11689946	11690629	K27_peak_28860
chr11	17008045	17008681	K27_peak_29257
chr11	21174345	21174556	K27_peak_29626
chr11	30197447	30198794	K27_peak_30154
chr11	30754524	30755815	K27_peak_30281
chr11	32541474	32542857	K27_peak_30601
chr11	44612171	44613905	K27_peak_31084
chr11	44895255	44895561	K27_peak_31203
chr11	54425458	54428270	K27_peak_32625
chr11	54726308	54727563	K27_peak_32665
chr11	54751407	54752342	K27_peak_32673
chr11	58183216	58184995	K27_peak_33113
chr11	61143139	61143621	K27_peak_33761
chr11	64015505	64015795	K27_peak_34174
chr11	66370084	66370543	K27_peak_34250
chr11	70220282	70223151	K27_peak_35124
chr11	74876712	74876999	K27_peak_35694
chr11	77317819	77319178	K27_peak_36348
chr11	79126494	79127649	K27_peak_36758
chr11	80716479	80717510	K27_peak_37075
chr11	83065060	83066323	K27_peak_37285
chr11	83077387	83079971	K27_peak_37287
chr11	86834361	86834589	K27_peak_37797
chr11	87467723	87468671	K27_peak_37936
chr11	87752771	87754637	K27_peak_37974
chr11	87754728	87755363	K27_peak_37975
chr11	87755608	87757234	K27_peak_37976
chr11	97683723	97684125	K27_peak_39314
chr11	97999257	98000450	K27_peak_39451
chr11	98367174	98368152	K27_peak_39515
chr11	98545658	98545940	K27_peak_39551
chr11	99125723	99125918	K27_peak_39687
chr11	99167660	99167979	K27_peak_39723
chr11	99229591	99231273	K27_peak_39737
chr11	106750115	106750449	K27_peak_41218
chr11	106750939	106751657	K27_peak_41219
chr11	109312132	109312758	K27_peak_41774
chr11	109420064	109420266	K27_peak_41819
chr11	115240554	115240945	K27_peak_42559
chr11	117332962	117335514	K27_peak_43188
chr11	118139292	118143351	K27_peak_43521
chr11	118222507	118223857	K27_peak_43566
chr11	120545893	120546447	K27_peak_44089
chr11	120627609	120628322	K27_peak_44124
chr12	37593284	37593547	K27_peak_47037
chr12	71367501	71367674	K27_peak_48514
chr12	73378560	73380136	K27_peak_48879
chr12	75713202	75713490	K27_peak_49217
chr12	76548822	76549352	K27_peak_49358
chr12	81242044	81242521	K27_peak_50319
chr12	81251573	81252095	K27_peak_50327
chr12	83550829	83551799	K27_peak_50654
chr12	83552054	83559110	K27_peak_50655
chr12	84847253	84847514	K27_peak_50852
chr12	99646226	99646905	K27_peak_51901
chr12	102453937	102455024	K27_peak_52529
chr12	104699038	104700671	K27_peak_52818
chr12	108635840	108636374	K27_peak_53216
chr12	108838268	108838591	K27_peak_53266
chr12	112699906	112703017	K27_peak_53816
chr12	112860170	112860504	K27_peak_53853
chr12	113245348	113245756	K27_peak_53997
chr12	113425275	113427200	K27_peak_54006
chr12	117658002	117658878	K27_peak_54093
chr12	117661102	117664038	K27_peak_54095
chr13	3636643	3637232	K27_peak_54163
chr13	5255123	5255930	K27_peak_54279
chr13	24603535	24604126	K27_peak_55280
chr13	24614664	24615398	K27_peak_55289
chr13	32449807	32450009	K27_peak_55742
chr13	32935195	32935720	K27_peak_55863
chr13	41344444	41346838	K27_peak_56570
chr13	43284613	43284891	K27_peak_56890
chr13	43764520	43764769	K27_peak_56966
chr13	43784698	43787151	K27_peak_56976
chr13	45469430	45469847	K27_peak_57300
chr13	46858574	46859073	K27_peak_57618
chr13	51736165	51736655	K27_peak_58209
chr13	53096392	53096736	K27_peak_58706
chr13	54564412	54565842	K27_peak_58825
chr13	66904555	66905778	K27_peak_59932
chr13	83565040	83567569	K27_peak_60618
chr13	106835814	106837038	K27_peak_62501
chr13	109355219	109355903	K27_peak_62599
chr13	109950513	109951543	K27_peak_62888
chr13	112004582	112004749	K27_peak_63073
chr13	117127054	117128504	K27_peak_63731
chr13	117220766	117221480	K27_peak_63738
chr14	6107834	6107952	K27_peak_63847
chr14	16173841	16174337	K27_peak_64337
chr14	20378546	20378932	K27_peak_64823
chr14	20891543	20892056	K27_peak_65027
chr14	23775090	23775419	K27_peak_65389
chr14	26503732	26505982	K27_peak_66014
chr14	45218925	45219517	K27_peak_67195
chr14	47361188	47361669	K27_peak_67595
chr14	52278511	52280266	K27_peak_67941
chr14	54232239	54232482	K27_peak_67989
chr14	54232863	54234053	K27_peak_67990
chr14	70055420	70057604	K27_peak_69918
chr14	70174864	70175353	K27_peak_69968
chr14	79562667	79563029	K27_peak_71130
chr14	105742594	105742892	K27_peak_71618
chr14	105779796	105780159	K27_peak_71625
chr14	121366605	121367009	K27_peak_72200
chr14	121916583	121917483	K27_peak_72339
chr14	122053728	122053811	K27_peak_72396
chr15	6567456	6567643	K27_peak_72801
chr15	7479555	7481476	K27_peak_73027
chr15	8037727	8038024	K27_peak_73069
chr15	25781644	25788842	K27_peak_73652
chr15	27594415	27598436	K27_peak_73842
chr15	27782787	27784728	K27_peak_73903
chr15	36304240	36304871	K27_peak_74460
chr15	66559680	66559942	K27_peak_76815
chr15	66801229	66801650	K27_peak_76839
chr15	77808826	77809589	K27_peak_77952
chr15	77836901	77842252	K27_peak_77974
chr15	78246464	78248525	K27_peak_78075
chr15	78564277	78564606	K27_peak_78165
chr15	79898853	79900387	K27_peak_78526
chr15	79900466	79901161	K27_peak_78527
chr15	79901245	79901858	K27_peak_78528
chr15	83945715	83947357	K27_peak_79416
chr15	94590061	94591069	K27_peak_80259
chr15	97373315	97374077	K27_peak_80655
chr15	97469003	97469331	K27_peak_80661
chr15	97469432	97469699	K27_peak_80662
chr15	99369182	99370552	K27_peak_81012
chr15	101180664	101181938	K27_peak_81420
chr15	101193375	101196336	K27_peak_81427
chr15	101244211	101249692	K27_peak_81461
chr16	7135578	7135823	K27_peak_82473
chr16	10488128	10488863	K27_peak_82701
chr16	11605194	11605701	K27_peak_82977
chr16	13584728	13586748	K27_peak_83222
chr16	16896563	16897967	K27_peak_83460
chr16	17874747	17875735	K27_peak_83556
chr16	18587925	18588154	K27_peak_83607
chr16	23498368	23498714	K27_peak_84077
chr16	24629594	24630043	K27_peak_84409
chr16	27306050	27307997	K27_peak_84722
chr16	32162801	32166442	K27_peak_85419
chr16	43609991	43610515	K27_peak_86828
chr16	45224155	45224988	K27_peak_87140
chr16	49965137	49965637	K27_peak_87350
chr16	56028630	56030582	K27_peak_87534
chr16	57374065	57374167	K27_peak_87700
chr16	57434485	57435090	K27_peak_87741
chr16	57470435	57470927	K27_peak_87769
chr16	76350874	76351129	K27_peak_88230
chr16	92824571	92826017	K27_peak_89446
chr17	5808144	5808520	K27_peak_90452
chr17	7175093	7175614	K27_peak_90702
chr17	15021807	15022203	K27_peak_91897
chr17	25047324	25047917	K27_peak_92490
chr17	28445667	28449120	K27_peak_93367
chr17	29361042	29361638	K27_peak_93637
chr17	31826435	31828566	K27_peak_94080
chr17	34152742	34152943	K27_peak_94509
chr17	34261126	34261457	K27_peak_94535
chr17	34261841	34262897	K27_peak_94536
chr17	34263823	34264190	K27_peak_94538
chr17	34286723	34287841	K27_peak_94541
chr17	34288312	34288680	K27_peak_94543
chr17	34293256	34293530	K27_peak_94548
chr17	34295746	34296215	K27_peak_94553
chr17	34296351	34297922	K27_peak_94554
chr17	34299004	34299298	K27_peak_94556
chr17	34304255	34304769	K27_peak_94560
chr17	34305060	34305690	K27_peak_94561
chr17	34305956	34306718	K27_peak_94562
chr17	34347010	34347557	K27_peak_94570
chr17	34347917	34348434	K27_peak_94571
chr17	34355211	34356071	K27_peak_94574
chr17	35394327	35394624	K27_peak_94845
chr17	35425088	35425384	K27_peak_94848
chr17	44029384	44031987	K27_peak_95345
chr17	50993923	50994316	K27_peak_96568
chr17	51831580	51832002	K27_peak_96599
chr17	51832195	51832571	K27_peak_96600
chr17	51832770	51833065	K27_peak_96601
chr17	56032805	56036708	K27_peak_96685
chr17	57278650	57278913	K27_peak_96949
chr17	64315490	64317901	K27_peak_97125
chr17	70752934	70754955	K27_peak_97590
chr17	71099612	71105633	K27_peak_97665
chr17	71106811	71107115	K27_peak_97667
chr17	71484796	71487530	K27_peak_97759
chr17	72917285	72920094	K27_peak_97861
chr17	78209720	78210544	K27_peak_98239
chr17	78210622	78213872	K27_peak_98240
chr17	79347294	79352456	K27_peak_98462
chr17	79825203	79825796	K27_peak_98548
chr17	80008616	80010120	K27_peak_98637
chr17	84127838	84128367	K27_peak_99131
chr18	8644589	8645325	K27_peak_100593
chr18	21284129	21284293	K27_peak_101199
chr18	31814803	31816544	K27_peak_101682
chr18	35137166	35137396	K27_peak_102112
chr18	38616907	38618201	K27_peak_102736
chr18	39017355	39018342	K27_peak_102884
chr18	39364177	39364836	K27_peak_103050
chr18	39519507	39519807	K27_peak_103117
chr18	50030736	50031542	K27_peak_103755
chr18	56715031	56718968	K27_peak_104167
chr18	60803842	60804899	K27_peak_104568
chr18	62156717	62157387	K27_peak_105118
chr18	62186404	62186625	K27_peak_105129
chr18	65577947	65578182	K27_peak_105499
chr18	69550923	69551517	K27_peak_106091
chr18	80190418	80191200	K27_peak_107031
chr18	80610728	80612763	K27_peak_107137
chr18	82504281	82504887	K27_peak_107277
chr18	84950795	84952402	K27_peak_107575
chr19	6869046	6869934	K27_peak_108212
chr19	9940863	9941008	K27_peak_108676
chr19	11485922	11486486	K27_peak_109003
chr19	11494864	11495177	K27_peak_109011
chr19	11497615	11497769	K27_peak_109013
chr19	26758375	26759119	K27_peak_110204
chr19	27150235	27150876	K27_peak_110222
chr19	32256195	32256972	K27_peak_110760
chr19	44282281	44283052	K27_peak_112397
chr19	53186369	53188031	K27_peak_113295
chr19	53424925	53425242	K27_peak_113375
chr19	53784812	53788767	K27_peak_113474
chr2	3717434	3718168	K27_peak_114418
chr2	3726209	3727674	K27_peak_114422
chr2	3730970	3731318	K27_peak_114427
chr2	11552600	11554342	K27_peak_115119
chr2	26338482	26338967	K27_peak_116153
chr2	26485171	26485546	K27_peak_116205
chr2	29967890	29968017	K27_peak_116855
chr2	30942306	30942923	K27_peak_117173
chr2	31025098	31025203	K27_peak_117179
chr2	31086494	31087899	K27_peak_117208
chr2	32960969	32962733	K27_peak_117909
chr2	34960892	34962128	K27_peak_118223
chr2	34962221	34962988	K27_peak_118224
chr2	58156209	58156573	K27_peak_119791
chr2	58157971	58158398	K27_peak_119794
chr2	58158649	58158871	K27_peak_119795
chr2	84618900	84619305	K27_peak_121809
chr2	84632009	84633428	K27_peak_121812
chr2	84790028	84790966	K27_peak_121853
chr2	85284610	85284959	K27_peak_121981
chr2	90579051	90581578	K27_peak_122031
chr2	117342324	117342899	K27_peak_123632
chr2	120006686	120008315	K27_peak_123969
chr2	127314243	127314565	K27_peak_124921
chr2	127334511	127334711	K27_peak_124926
chr2	127334819	127335418	K27_peak_124927
chr2	132512720	132513052	K27_peak_125691
chr2	134598250	134598462	K27_peak_125833
chr2	140244911	140245316	K27_peak_126245
chr2	140249015	140250838	K27_peak_126250
chr2	152653843	152655727	K27_peak_127108
chr2	155905566	155905921	K27_peak_127641
chr2	157200799	157202080	K27_peak_127903
chr2	158722463	158723317	K27_peak_128188
chr2	158732861	158735954	K27_peak_128191
chr2	164082504	164083084	K27_peak_128852
chr2	166335250	166335721	K27_peak_129394
chr2	166621077	166621511	K27_peak_129497
chr2	167367998	167368439	K27_peak_129794
chr2	167804481	167806091	K27_peak_130006
chr2	170184374	170185600	K27_peak_130487
chr2	170202200	170202627	K27_peak_130491
chr2	172644226	172644599	K27_peak_130628
chr2	173385286	173386740	K27_peak_130750
chr3	9403780	9404117	K27_peak_131555
chr3	14876663	14877481	K27_peak_131750
chr3	51408167	51409273	K27_peak_133571
chr3	51868296	51870545	K27_peak_133664
chr3	58517314	58519761	K27_peak_134330
chr3	60495044	60497246	K27_peak_134472
chr3	69044896	69045320	K27_peak_135006
chr3	83862229	83865840	K27_peak_135623
chr3	88771130	88771456	K27_peak_136336
chr3	95526791	95527320	K27_peak_137013
chr3	96113266	96113507	K27_peak_137167
chr3	101273865	101274781	K27_peak_137880
chr3	103771064	103774306	K27_peak_138155
chr3	103858004	103858299	K27_peak_138183
chr3	108383455	108383710	K27_peak_138947
chr3	109478849	109479060	K27_peak_139122
chr3	123184786	123184957	K27_peak_140005
chr3	128990254	128991321	K27_peak_140300
chr3	129901457	129902166	K27_peak_140369
chr3	136302330	136302472	K27_peak_140682
chr3	137979708	137981947	K27_peak_140908
chr3	154285797	154286536	K27_peak_142046
chr4	3648661	3649054	K27_peak_142102
chr4	8837730	8838091	K27_peak_142431
chr4	32009050	32010069	K27_peak_143088
chr4	33172985	33174007	K27_peak_143275
chr4	47669441	47670530	K27_peak_144608
chr4	47670619	47672816	K27_peak_144609
chr4	59329861	59330621	K27_peak_145857
chr4	59338837	59339844	K27_peak_145868
chr4	62518596	62520828	K27_peak_146022
chr4	62633366	62634245	K27_peak_146047
chr4	101168250	101168754	K27_peak_148106
chr4	101245977	101247158	K27_peak_148165
chr4	101366801	101367370	K27_peak_148252
chr4	102517722	102518058	K27_peak_148322
chr4	107378608	107378940	K27_peak_149160
chr4	109093597	109093804	K27_peak_149386
chr4	109546829	109547190	K27_peak_149556
chr4	114652037	114652245	K27_peak_149624
chr4	116017396	116017536	K27_peak_149734
chr4	123588556	123588949	K27_peak_150638
chr4	132541807	132543923	K27_peak_151623
chr4	134093762	134094295	K27_peak_152132
chr4	134094374	134095010	K27_peak_152133
chr4	134119891	134120710	K27_peak_152147
chr4	150048166	150049415	K27_peak_155260
chr4	150867992	150868395	K27_peak_155565
chr4	156021745	156022306	K27_peak_156215
chr5	20877504	20877732	K27_peak_156834
chr5	34521456	34521792	K27_peak_158190
chr5	45101103	45101495	K27_peak_159146
chr5	64155849	64157065	K27_peak_159860
chr5	64185196	64185828	K27_peak_159883
chr5	64205774	64207575	K27_peak_159899
chr5	64208466	64208680	K27_peak_159901
chr5	64210089	64213275	K27_peak_159904
chr5	64230260	64231274	K27_peak_159917
chr5	67798422	67801436	K27_peak_160646
chr5	75833982	75834402	K27_peak_161394
chr5	96949140	96949557	K27_peak_162320
chr5	100820389	100821522	K27_peak_162585
chr5	103823448	103824063	K27_peak_162989
chr5	105718450	105719281	K27_peak_163270
chr5	109924191	109924590	K27_peak_163699
chr5	111754673	111756114	K27_peak_164006
chr5	120780343	120780902	K27_peak_165498
chr5	120811906	120812527	K27_peak_165499
chr5	122209516	122211251	K27_peak_165744
chr5	122231474	122231907	K27_peak_165752
chr5	122232243	122233847	K27_peak_165753
chr5	122683617	122684120	K27_peak_165902
chr5	123125776	123126156	K27_peak_166066
chr5	127606907	127618183	K27_peak_166814
chr5	134231575	134235138	K27_peak_167330
chr5	138945428	138946567	K27_peak_168246
chr5	139243946	139244334	K27_peak_168329
chr5	141018533	141018811	K27_peak_168608
chr5	147880254	147880643	K27_peak_169400
chr5	150213167	150213608	K27_peak_169759
chr6	4007490	4007789	K27_peak_170028
chr6	15763912	15764311	K27_peak_170450
chr6	17065116	17066151	K27_peak_170470
chr6	31803852	31803926	K27_peak_171535
chr6	31804708	31805065	K27_peak_171536
chr6	33278450	33278888	K27_peak_171588
chr6	33279095	33279841	K27_peak_171589
chr6	34475369	34476176	K27_peak_171637
chr6	41543748	41544054	K27_peak_172303
chr6	42343893	42344192	K27_peak_172331
chr6	48647165	48648291	K27_peak_172554
chr6	48675137	48675432	K27_peak_172557
chr6	48705061	48707162	K27_peak_172570
chr6	48707282	48709725	K27_peak_172571
chr6	48710761	48711690	K27_peak_172574
chr6	48737530	48737988	K27_peak_172583
chr6	48738467	48743369	K27_peak_172584
chr6	48745059	48747968	K27_peak_172586
chr6	55279240	55279528	K27_peak_173540
chr6	70744283	70744595	K27_peak_173949
chr6	99385005	99385723	K27_peak_177123
chr6	108465499	108465815	K27_peak_177483
chr6	113657570	113663351	K27_peak_177793
chr6	126943362	126943471	K27_peak_179929
chr6	127153245	127155858	K27_peak_179973
chr6	128889464	128889866	K27_peak_180186
chr6	136689664	136690110	K27_peak_180756
chr6	136912477	136913076	K27_peak_180791
chr6	136939444	136942302	K27_peak_180805
chr6	142527318	142527658	K27_peak_181143
chr6	142756635	142757613	K27_peak_181213
chr7	4460707	4462135	K27_peak_181960
chr7	16817410	16817662	K27_peak_182440
chr7	24370278	24370684	K27_peak_182933
chr7	24545706	24546924	K27_peak_182983
chr7	24892125	24892370	K27_peak_183004
chr7	24897751	24898136	K27_peak_183006
chr7	25774043	25774279	K27_peak_183170
chr7	30307876	30308653	K27_peak_183815
chr7	30392390	30394538	K27_peak_183821
chr7	30417863	30418673	K27_peak_183828
chr7	30419593	30421022	K27_peak_183830
chr7	30421710	30423750	K27_peak_183832
chr7	31090092	31090315	K27_peak_183912
chr7	38015491	38017538	K27_peak_184419
chr7	44839434	44839962	K27_peak_184699
chr7	45741580	45742054	K27_peak_185046
chr7	55870070	55870418	K27_peak_185500
chr7	64010970	64011390	K27_peak_185635
chr7	68275893	68276765	K27_peak_186285
chr7	70349346	70353303	K27_peak_186345
chr7	70367540	70368169	K27_peak_186356
chr7	73484377	73485733	K27_peak_186734
chr7	74390315	74390632	K27_peak_186855
chr7	74467237	74467494	K27_peak_186900
chr7	74633963	74634280	K27_peak_186933
chr7	79312536	79313082	K27_peak_187313
chr7	80554351	80554873	K27_peak_187577
chr7	80909922	80910071	K27_peak_187747
chr7	83653709	83657088	K27_peak_188105
chr7	104290354	104290806	K27_peak_190137
chr7	110892840	110893411	K27_peak_190785
chr7	112731967	112732079	K27_peak_191250
chr7	114874933	114875282	K27_peak_191584
chr7	120149977	120150073	K27_peak_192229
chr7	125495651	125496039	K27_peak_192626
chr7	126417380	126417512	K27_peak_192759
chr7	127089980	127091229	K27_peak_192971
chr7	132943277	132945571	K27_peak_193866
chr7	140137032	140138652	K27_peak_194478
chr7	144940062	144940437	K27_peak_195154
chr8	3353314	3354501	K27_peak_195300
chr8	11667218	11667536	K27_peak_195913
chr8	15018429	15018651	K27_peak_196374
chr8	22807866	22809349	K27_peak_196641
chr8	25187022	25188214	K27_peak_196909
chr8	25190446	25192090	K27_peak_196913
chr8	25976008	25977293	K27_peak_197080
chr8	33896506	33897173	K27_peak_197441
chr8	34866316	34866563	K27_peak_197548
chr8	40910299	40910710	K27_peak_198036
chr8	45931507	45932642	K27_peak_198371
chr8	69749310	69750635	K27_peak_199571
chr8	69808381	69809412	K27_peak_199577
chr8	72134579	72137810	K27_peak_200179
chr8	72169565	72170215	K27_peak_200186
chr8	72265714	72273942	K27_peak_200202
chr8	77548899	77550147	K27_peak_200568
chr8	82908220	82908741	K27_peak_200997
chr8	84813999	84816214	K27_peak_201364
chr8	95633445	95633902	K27_peak_202734
chr8	105233418	105234571	K27_peak_202919
chr8	105234662	105236708	K27_peak_202920
chr8	105623240	105624149	K27_peak_203073
chr8	107399294	107399886	K27_peak_203541
chr8	121832027	121832906	K27_peak_205553
chr8	123033413	123034220	K27_peak_206079
chr8	123747190	123747931	K27_peak_206180
chr8	128484147	128484346	K27_peak_207246
chr9	13323212	13324267	K27_peak_207550
chr9	14053849	14054287	K27_peak_207673
chr9	22122559	22122681	K27_peak_208274
chr9	30578406	30579055	K27_peak_208821
chr9	32929351	32929777	K27_peak_209222
chr9	34795549	34796426	K27_peak_209274
chr9	42033602	42033973	K27_peak_209984
chr9	42147307	42147389	K27_peak_210029
chr9	44570345	44571908	K27_peak_210390
chr9	45094688	45095178	K27_peak_210553
chr9	50507048	50508048	K27_peak_211149
chr9	53066700	53067700	K27_peak_211475
chr9	66951240	66953162	K27_peak_213972
chr9	68891697	68891882	K27_peak_214469
chr9	69470784	69471058	K27_peak_214760
chr9	72791945	72792309	K27_peak_215225
chr9	78447901	78448875	K27_peak_215869
chr9	90112802	90115369	K27_peak_216328
chr9	98329351	98330028	K27_peak_216741
chr9	102409045	102411990	K27_peak_216982
chr9	103108802	103112880	K27_peak_217163
chr9	106221578	106222462	K27_peak_217374
chr9	109051217	109052648	K27_peak_218006
chr9	109052752	109053389	K27_peak_218007
chr9	109054924	109056053	K27_peak_218010
chr9	109056392	109056905	K27_peak_218012
chr9	119976675	119977630	K27_peak_219106
chr9	121995459	121996090	K27_peak_219497
chr9	123927298	123929540	K27_peak_219822
chrX	57277815	57278346	K27_peak_221172
chrX	70477251	70477706	K27_peak_221253
chrX	73910837	73911348	K27_peak_221410
chrX	101267617	101268143	K27_peak_222079
chrX	102188040	102189335	K27_peak_222183
chrX	145261267	145262759	K27_peak_222752
chrX	167106997	167107593	K27_peak_223349

### Sheet: H3K27ac_CRE>ICE
chr1	34150183	34150716	K27_peak_943
chr1	35725757	35725964	K27_peak_1032
chr1	36517516	36519821	K27_peak_1197
chr1	36567236	36574778	K27_peak_1229
chr1	39078816	39081176	K27_peak_1604
chr1	39103340	39103550	K27_peak_1615
chr1	39305725	39308496	K27_peak_1647
chr1	44551173	44553787	K27_peak_2222
chr1	44751109	44751697	K27_peak_2230
chr1	54686214	54686412	K27_peak_2797
chr1	66951726	66951953	K27_peak_3944
chr1	75459189	75459482	K27_peak_4667
chr1	78630424	78630743	K27_peak_4783
chr1	80315556	80315721	K27_peak_4934
chr1	89542606	89544162	K27_peak_5856
chr1	90870989	90871415	K27_peak_6254
chr1	91801414	91802376	K27_peak_6498
chr1	91983326	91983810	K27_peak_6552
chr1	91984035	91984666	K27_peak_6553
chr1	92074796	92075500	K27_peak_6618
chr1	92782552	92784374	K27_peak_6753
chr1	106710953	106711724	K27_peak_7225
chr1	118976166	118976624	K27_peak_7413
chr1	127960859	127966332	K27_peak_7800
chr1	127987956	127992096	K27_peak_7822
chr1	156762098	156762389	K27_peak_11030
chr1	162588953	162589891	K27_peak_11442
chr1	167344031	167344238	K27_peak_12077
chr1	168475776	168477970	K27_peak_12249
chr1	172288743	172289523	K27_peak_12810
chr1	172307724	172308757	K27_peak_12824
chr1	174029351	174029591	K27_peak_12961
chr1	178371783	178373750	K27_peak_13218
chr1	187904986	187905339	K27_peak_14558
chr1	191298044	191300521	K27_peak_14894
chr1	191420101	191420314	K27_peak_14944
chr10	13327357	13327699	K27_peak_16302
chr10	13715642	13715911	K27_peak_16325
chr10	17477517	17478063	K27_peak_16604
chr10	26857914	26858389	K27_peak_17769
chr10	36645595	36646320	K27_peak_18100
chr10	39637525	39639958	K27_peak_18471
chr10	39643001	39643274	K27_peak_18476
chr10	41838249	41838574	K27_peak_18868
chr10	43693234	43693390	K27_peak_19247
chr10	58594544	58596820	K27_peak_19912
chr10	62048236	62049022	K27_peak_20592
chr10	70229858	70231446	K27_peak_21555
chr10	75626314	75629556	K27_peak_22087
chr10	79804654	79808787	K27_peak_22815
chr10	80768065	80769274	K27_peak_23185
chr10	80769355	80772458	K27_peak_23186
chr10	82687914	82689338	K27_peak_23530
chr10	84774295	84775263	K27_peak_23965
chr10	88046233	88046330	K27_peak_24398
chr10	111852551	111852780	K27_peak_26383
chr10	121376412	121376585	K27_peak_27010
chr10	121625173	121627207	K27_peak_27101
chr11	20857971	20861599	K27_peak_29574
chr11	54249327	54249736	K27_peak_32587
chr11	59335564	59336608	K27_peak_33297
chr11	60864733	60866072	K27_peak_33639
chr11	62225062	62225428	K27_peak_33950
chr11	62478484	62478811	K27_peak_33991
chr11	76038226	76039049	K27_peak_36048
chr11	76124738	76126377	K27_peak_36098
chr11	76311886	76314236	K27_peak_36165
chr11	88450056	88451831	K27_peak_38034
chr11	88908784	88910570	K27_peak_38236
chr11	95252235	95252858	K27_peak_38791
chr11	98766453	98767820	K27_peak_39583
chr11	106959582	106959916	K27_peak_41261
chr11	109144543	109145378	K27_peak_41772
chr11	111212039	111212278	K27_peak_42150
chr11	117231376	117232832	K27_peak_43099
chr11	119122514	119128236	K27_peak_43740
chr12	8433721	8436183	K27_peak_44969
chr12	30024875	30025259	K27_peak_46249
chr12	32060508	32061194	K27_peak_46368
chr12	37444868	37445022	K27_peak_47032
chr12	70283026	70283510	K27_peak_48291
chr12	79894710	79898102	K27_peak_49939
chr12	79910785	79912134	K27_peak_49952
chr12	79933960	79934904	K27_peak_49976
chr12	80603147	80605012	K27_peak_50213
chr12	83271485	83272683	K27_peak_50537
chr12	84020094	84020497	K27_peak_50743
chr12	85169181	85171996	K27_peak_50918
chr12	100505883	100506091	K27_peak_52174
chr12	103482035	103482236	K27_peak_52728
chr12	108857922	108858890	K27_peak_53276
chr12	110047215	110047554	K27_peak_53320
chr12	110989805	110990115	K27_peak_53496
chr13	32734183	32734436	K27_peak_55783
chr13	33042225	33043146	K27_peak_55874
chr13	48530617	48530814	K27_peak_57767
chr13	49126860	49138716	K27_peak_57925
chr13	56377611	56378777	K27_peak_59127
chr13	59820250	59820640	K27_peak_59367
chr13	62856043	62860448	K27_peak_59671
chr13	73876071	73876272	K27_peak_60189
chr13	97321252	97321340	K27_peak_61287
chr13	99473890	99474233	K27_peak_61729
chr13	99765255	99767516	K27_peak_61757
chr13	101914687	101916799	K27_peak_62028
chr13	102526926	102527284	K27_peak_62205
chr13	102745179	102745791	K27_peak_62258
chr14	16281685	16282583	K27_peak_64343
chr14	20804158	20806696	K27_peak_64987
chr14	22846359	22847721	K27_peak_65285
chr14	24876263	24876872	K27_peak_65635
chr14	24911410	24911769	K27_peak_65645
chr14	32002451	32004113	K27_peak_66728
chr14	45944755	45945449	K27_peak_67327
chr14	47082988	47085328	K27_peak_67567
chr14	47087966	47089215	K27_peak_67570
chr14	59547386	59549889	K27_peak_68479
chr14	67258719	67258927	K27_peak_69695
chr14	76526251	76529381	K27_peak_70680
chr14	76748729	76749164	K27_peak_70769
chr14	76951110	76952515	K27_peak_70825
chr14	77484562	77485833	K27_peak_70875
chr14	101567876	101570577	K27_peak_71351
chr14	101837409	101837635	K27_peak_71385
chr14	122073564	122076649	K27_peak_72405
chr15	11114475	11115015	K27_peak_73213
chr15	12796393	12796710	K27_peak_73505
chr15	25919800	25920624	K27_peak_73699
chr15	31354710	31355019	K27_peak_74043
chr15	31410350	31410728	K27_peak_74052
chr15	32339635	32340056	K27_peak_74150
chr15	36500657	36501334	K27_peak_74487
chr15	57840093	57840608	K27_peak_75598
chr15	57840684	57841102	K27_peak_75599
chr15	59102780	59103464	K27_peak_75984
chr15	59541884	59543629	K27_peak_76127
chr15	59566470	59568754	K27_peak_76135
chr15	77076807	77077312	K27_peak_77737
chr15	77763497	77766209	K27_peak_77932
chr15	80363645	80365576	K27_peak_78645
chr15	81240441	81240908	K27_peak_78934
chr15	83526238	83528419	K27_peak_79363
chr15	84167697	84169250	K27_peak_79437
chr15	93494118	93494835	K27_peak_80185
chr15	100410506	100410609	K27_peak_81278
chr15	103536617	103540560	K27_peak_81940
chr16	4604224	4607922	K27_peak_82193
chr16	11533244	11533347	K27_peak_82966
chr16	13515940	13518270	K27_peak_83202
chr16	15086722	15087156	K27_peak_83352
chr16	24433412	24433565	K27_peak_84312
chr16	28869940	28871331	K27_peak_84772
chr16	30491012	30491191	K27_peak_84963
chr16	33126925	33127602	K27_peak_85634
chr16	44494163	44494964	K27_peak_86986
chr16	45037278	45037398	K27_peak_87112
chr16	84794856	84795223	K27_peak_88544
chr16	87262838	87265069	K27_peak_88854
chr16	90198806	90198941	K27_peak_88978
chr16	90523261	90523513	K27_peak_89011
chr16	92500638	92501117	K27_peak_89375
chr17	5039347	5040150	K27_peak_90228
chr17	8858162	8859086	K27_peak_91041
chr17	14846610	14846820	K27_peak_91874
chr17	24692532	24693327	K27_peak_92438
chr17	26074894	26076197	K27_peak_92690
chr17	28721410	28721849	K27_peak_93437
chr17	31636390	31637219	K27_peak_94002
chr17	33778076	33782710	K27_peak_94393
chr17	34700220	34700721	K27_peak_94677
chr17	42954052	42955045	K27_peak_95092
chr17	45766169	45766366	K27_peak_95647
chr17	45803331	45805529	K27_peak_95663
chr17	50109773	50110341	K27_peak_96346
chr17	56116432	56118013	K27_peak_96714
chr17	56118868	56121959	K27_peak_96716
chr17	74717762	74718149	K27_peak_98060
chr17	75018363	75019310	K27_peak_98099
chr17	78515364	78516749	K27_peak_98388
chr17	79770148	79770383	K27_peak_98528
chr17	79920312	79921009	K27_peak_98581
chr18	5073610	5075943	K27_peak_100239
chr18	5415134	5415364	K27_peak_100343
chr18	36104400	36105941	K27_peak_102276
chr18	36106326	36106753	K27_peak_102277
chr18	38878558	38879281	K27_peak_102826
chr18	42101011	42102027	K27_peak_103235
chr18	44303874	44304392	K27_peak_103348
chr18	46487757	46489453	K27_peak_103533
chr18	47321110	47321422	K27_peak_103662
chr18	61314110	61314824	K27_peak_104746
chr18	61378019	61380323	K27_peak_104796
chr18	67327032	67328988	K27_peak_105675
chr18	68388240	68389069	K27_peak_105910
chr18	78322190	78323053	K27_peak_106853
chr19	25672367	25674181	K27_peak_110151
chr19	27210402	27210588	K27_peak_110251
chr19	36692750	36700203	K27_peak_111234
chr19	36738387	36738709	K27_peak_111253
chr2	11775314	11775646	K27_peak_115164
chr2	25986236	25989057	K27_peak_116048
chr2	25996924	25999745	K27_peak_116054
chr2	26608431	26609193	K27_peak_116277
chr2	27576484	27577072	K27_peak_116403
chr2	27930096	27931491	K27_peak_116567
chr2	28792323	28792520	K27_peak_116649
chr2	30380781	30382782	K27_peak_116947
chr2	30386451	30387088	K27_peak_116953
chr2	30391664	30395288	K27_peak_116959
chr2	30407530	30411828	K27_peak_116971
chr2	30725125	30726223	K27_peak_117083
chr2	30809616	30810292	K27_peak_117118
chr2	32252104	32252393	K27_peak_117565
chr2	32621494	32622184	K27_peak_117744
chr2	35266856	35275376	K27_peak_118266
chr2	35275880	35279727	K27_peak_118268
chr2	35428496	35429838	K27_peak_118302
chr2	35430982	35435872	K27_peak_118304
chr2	35436542	35438521	K27_peak_118306
chr2	35652057	35652479	K27_peak_118409
chr2	37748290	37748429	K27_peak_118584
chr2	52945308	52947003	K27_peak_119599
chr2	59220165	59220470	K27_peak_119860
chr2	59429188	59429730	K27_peak_119896
chr2	60692753	60693170	K27_peak_120132
chr2	60694934	60704212	K27_peak_120135
chr2	70967349	70969386	K27_peak_120673
chr2	77020223	77020779	K27_peak_121527
chr2	93608964	93609792	K27_peak_122599
chr2	93994135	93995316	K27_peak_122688
chr2	104127959	104131019	K27_peak_123174
chr2	113440262	113440534	K27_peak_123498
chr2	120054056	120056064	K27_peak_123977
chr2	120057811	120058829	K27_peak_123979
chr2	120518282	120519513	K27_peak_124147
chr2	125443524	125443994	K27_peak_124602
chr2	127991245	127991527	K27_peak_125000
chr2	128309677	128310711	K27_peak_125046
chr2	130050410	130050833	K27_peak_125292
chr2	150641038	150641395	K27_peak_126848
chr2	150653945	150656820	K27_peak_126858
chr2	152295826	152296057	K27_peak_127039
chr2	153444715	153445680	K27_peak_127284
chr2	155991908	155992277	K27_peak_127659
chr2	156080140	156080437	K27_peak_127668
chr2	163809397	163810632	K27_peak_128803
chr2	180116870	180119153	K27_peak_131055
chr2	180813193	180815651	K27_peak_131189
chr3	7430303	7432081	K27_peak_131463
chr3	40540805	40541053	K27_peak_133281
chr3	52623066	52623172	K27_peak_133853
chr3	53167899	53168052	K27_peak_133948
chr3	68540177	68540487	K27_peak_134945
chr3	85589467	85591637	K27_peak_135864
chr3	85603773	85605313	K27_peak_135865
chr3	89359917	89360570	K27_peak_136432
chr3	98061504	98061901	K27_peak_137559
chr3	99930869	99931292	K27_peak_137764
chr3	107258747	107259098	K27_peak_138562
chr3	113573178	113573316	K27_peak_139156
chr3	133516756	133518593	K27_peak_140536
chr3	135280276	135281118	K27_peak_140577
chr3	138280243	138280561	K27_peak_141017
chr3	145952080	145952998	K27_peak_141528
chr3	153711257	153712452	K27_peak_142017
chr3	159885132	159886144	K27_peak_142082
chr4	13795485	13795634	K27_peak_142814
chr4	33923939	33924861	K27_peak_143322
chr4	46057873	46058545	K27_peak_144203
chr4	58488115	58488286	K27_peak_145646
chr4	105339186	105339457	K27_peak_148640
chr4	105426703	105427256	K27_peak_148687
chr4	107048269	107049571	K27_peak_149134
chr4	109071306	109072336	K27_peak_149376
chr4	109224539	109226019	K27_peak_149480
chr4	117280011	117280865	K27_peak_149911
chr4	123686629	123687274	K27_peak_150659
chr4	129406463	129406752	K27_peak_151119
chr4	130298624	130300999	K27_peak_151298
chr4	133024456	133028043	K27_peak_151777
chr4	137446975	137450451	K27_peak_152925
chr4	137463221	137468655	K27_peak_152943
chr4	137812911	137815279	K27_peak_153030
chr4	141622864	141623841	K27_peak_153995
chr4	141653741	141658070	K27_peak_154009
chr4	144957098	144958681	K27_peak_154330
chr4	145464113	145464273	K27_peak_154506
chr4	148911912	148913904	K27_peak_154818
chr4	149534729	149534843	K27_peak_155013
chr4	149544387	149545063	K27_peak_155020
chr4	149793644	149793927	K27_peak_155111
chr4	149815501	149818119	K27_peak_155128
chr4	150731525	150731695	K27_peak_155483
chr4	155289754	155290455	K27_peak_156087
chr5	17981336	17985583	K27_peak_156719
chr5	32336074	32336627	K27_peak_157897
chr5	33227831	33229848	K27_peak_158025
chr5	33717153	33717330	K27_peak_158126
chr5	35631326	35632825	K27_peak_158346
chr5	35632955	35637604	K27_peak_158347
chr5	35713438	35713764	K27_peak_158394
chr5	43661413	43663158	K27_peak_158989
chr5	53186173	53188375	K27_peak_159358
chr5	66822106	66822629	K27_peak_160521
chr5	73370912	73371635	K27_peak_160915
chr5	76927977	76930255	K27_peak_161548
chr5	100538262	100538343	K27_peak_162536
chr5	100861030	100862490	K27_peak_162597
chr5	103685504	103685684	K27_peak_162895
chr5	107123555	107123836	K27_peak_163425
chr5	110285249	110286196	K27_peak_163723
chr5	113628715	113629304	K27_peak_164309
chr5	117989434	117990998	K27_peak_165001
chr5	124491860	124492581	K27_peak_166459
chr5	131257248	131258239	K27_peak_167138
chr5	136542766	136543146	K27_peak_167995
chr5	137614790	137614977	K27_peak_168117
chr5	144944212	144945003	K27_peak_169073
chr5	148607804	148608240	K27_peak_169470
chr6	17167079	17167283	K27_peak_170482
chr6	17177636	17178304	K27_peak_170491
chr6	31206041	31206391	K27_peak_171317
chr6	54364901	54365193	K27_peak_173286
chr6	72667934	72668254	K27_peak_174375
chr6	84307799	84308168	K27_peak_174935
chr6	84381738	84382241	K27_peak_174970
chr6	85444321	85444414	K27_peak_175088
chr6	87484959	87485947	K27_peak_175417
chr6	87653662	87654012	K27_peak_175453
chr6	87935567	87935927	K27_peak_175520
chr6	89584722	89586467	K27_peak_175863
chr6	91224980	91225776	K27_peak_176181
chr6	92033759	92037336	K27_peak_176445
chr6	99465131	99465419	K27_peak_177163
chr6	114968221	114969326	K27_peak_178012
chr6	120985718	120990531	K27_peak_179124
chr6	120995895	121001048	K27_peak_179131
chr6	121065681	121068548	K27_peak_179177
chr6	125160206	125161903	K27_peak_179684
chr6	126088784	126089233	K27_peak_179859
chr6	128236818	128237921	K27_peak_180095
chr6	128251886	128254930	K27_peak_180099
chr6	139881899	139882190	K27_peak_180982
chr6	145975862	145978466	K27_peak_181453
chr7	45095163	45095406	K27_peak_184800
chr7	45340991	45341471	K27_peak_184894
chr7	46069715	46070214	K27_peak_185076
chr7	46147019	46148510	K27_peak_185104
chr7	46351659	46354773	K27_peak_185146
chr7	49245384	49245992	K27_peak_185338
chr7	66320104	66320377	K27_peak_185868
chr7	72668473	72668681	K27_peak_186565
chr7	73586198	73590729	K27_peak_186797
chr7	80126253	80126537	K27_peak_187456
chr7	80161115	80161976	K27_peak_187478
chr7	80683851	80683985	K27_peak_187649
chr7	81839758	81842078	K27_peak_187982
chr7	99214732	99216589	K27_peak_189242
chr7	100470086	100476471	K27_peak_189560
chr7	102116112	102117753	K27_peak_189995
chr7	109190990	109191427	K27_peak_190340
chr7	112662513	112664719	K27_peak_191209
chr7	114202455	114203870	K27_peak_191537
chr7	118304655	118305190	K27_peak_191960
chr7	126980942	126986529	K27_peak_192948
chr7	133067027	133068340	K27_peak_193954
chr7	134114769	134114939	K27_peak_194053
chr7	145226975	145227096	K27_peak_195203
chr8	14906772	14908758	K27_peak_196327
chr8	25075062	25075671	K27_peak_196869
chr8	40991918	40997484	K27_peak_198067
chr8	46490183	46492552	K27_peak_198451
chr8	64879860	64882612	K27_peak_199201
chr8	68359947	68361321	K27_peak_199375
chr8	69841103	69841405	K27_peak_199581
chr8	71375727	71376346	K27_peak_200049
chr8	75065123	75065608	K27_peak_200397
chr8	84256183	84258229	K27_peak_201288
chr8	88287593	88287958	K27_peak_201853
chr8	88315944	88317899	K27_peak_201873
chr8	92009055	92009845	K27_peak_202236
chr8	94316968	94318582	K27_peak_202470
chr8	104607412	104610863	K27_peak_202871
chr8	120269570	120271019	K27_peak_205101
chr8	120319141	120319624	K27_peak_205146
chr8	122114660	122115361	K27_peak_205718
chr8	126437025	126437597	K27_peak_206648
chr8	126790409	126790783	K27_peak_206881
chr8	126879839	126880284	K27_peak_206944
chr9	21429992	21430145	K27_peak_208095
chr9	21790216	21790291	K27_peak_208224
chr9	23300249	23300460	K27_peak_208443
chr9	25535502	25536153	K27_peak_208623
chr9	25542568	25545370	K27_peak_208632
chr9	29412293	29412667	K27_peak_208774
chr9	30829900	30830198	K27_peak_208842
chr9	51407446	51408076	K27_peak_211290
chr9	62519383	62525345	K27_peak_212953
chr9	65305316	65307011	K27_peak_213506
chr9	65377157	65377311	K27_peak_213530
chr9	67062960	67063920	K27_peak_214002
chr9	67299573	67299888	K27_peak_214136
chr9	67484411	67485990	K27_peak_214146
chr9	68302624	68302733	K27_peak_214277
chr9	71746974	71747135	K27_peak_215025
chr9	72209264	72209345	K27_peak_215107
chr9	72654815	72655965	K27_peak_215171
chr9	75201520	75203536	K27_peak_215418
chr9	75362004	75363989	K27_peak_215450
chr9	75901490	75901591	K27_peak_215595
chr9	89771412	89772153	K27_peak_216303
chr9	92403246	92404217	K27_peak_216432
chr9	95667550	95668038	K27_peak_216555
chr9	97138265	97143824	K27_peak_216721
chr9	106234390	106238933	K27_peak_217389
chr9	110051773	110054348	K27_peak_218119
chr9	116408442	116408675	K27_peak_218767
chr9	120344932	120347302	K27_peak_219153
chr9	121790182	121796410	K27_peak_219425
chrX	7750595	7750909	K27_peak_220004
chrX	13779877	13780419	K27_peak_220496
chrX	52131096	52131675	K27_peak_220997
chrX	52247958	52248554	K27_peak_221005
chrX	74136835	74139222	K27_peak_221474
chrX	106195975	106197199	K27_peak_222321
chrX	119927295	119927542	K27_peak_222397
chrX	151168771	151169393	K27_peak_222837
